# Functional and structural basis of extreme non-coding conservation in vertebrate 5’UTRs

**DOI:** 10.1101/2020.06.29.165878

**Authors:** Gun Woo Byeon, Elif Sarinay Cenik, Lihua Jiang, Hua Tang, Rhiju Das, Maria Barna

## Abstract

The lack of knowledge about extreme conservation in genomes remains a major gap in our understanding of the evolution of gene regulation. While previous findings have mainly focused on the role of extreme conservation at the level of DNA in transcriptional regulation, its implications for RNA biology remains largely unexplored. Here, we reveal an unexpected role of extremely conserved 5’UTRs in translational regulation that is linked to the emergence of essential developmental features in vertebrate species. Endogenous deletion of conserved elements within these 5’UTRs decreased gene expression at the post-transcriptional level. A large-scale reporter library of extremely conserved 5’UTRs revealed the widespread presence of cis-regulatory elements that promote cell-type specific regulation of translation. As these elements function as RNA molecules, further understanding of their potential structures was essential. We therefore developed in-cell mutate-and-map (icM^2^), a novel methodology that maps RNA structure using high-throughput mutational analysis, previously impossible to perform inside cells. Using icM^2^, we determined that an extremely conserved 5’UTR encodes multiple alternative structures whose relative proportions are actively maintained by ATP-dependent RNA helicases. We further show that each single nucleotide within the extremely conserved element maintains the balance of alternative structures important to control the dynamic range of protein expression. These results explain how extreme sequence conservation can lead to RNA-level biological functions encoded in the untranslated regions of vertebrate genomes.
