## Supplemental Tables for "Functional and structural basis of extreme non-coding conservation in vertebrate 5’UTRs": TableS1.tsv

RefSeq transcript	Symbol	5'UTR Length	PhastCons element (LOD>=500) overlap with 5'UTR
NM_001290392	Sntg1	2460	513
NM_001289497	Cpa6	621	358
NM_001316744	Cdh7	1114	320
NM_001293301	Clasp1	748	273
NM_010164	Eya1	608	277
NM_007737	Col5a2	368	288
NM_033563	Klf7	388	386
NM_001310634	Map2	585	323
NM_011770	Ikzf2	282	275
NM_001310658	Vwc2l	804	763
NM_001045533	March4	1427	334
NM_172849	Nyap2	593	559
NM_133808	Hdlbp	307	254
NM_009741	Bcl2	1410	320
NM_001081756	Nckap5	376	294
NM_181750	R3hdm1	427	427
NM_001081011	Srgap2	718	332
NM_008783	Pbx1	665	533
NM_001281848	Kcnk2	288	276
NM_011200	Ptp4a1	704	604
NM_207228	Tsga10	588	438
NM_001290721	Tsga10	528	403
NM_001290720	Tsga10	721	403
NM_001081436	Ino80d	505	401
NM_177645	Kansl1l	251	251
NM_153088	Ctdsp1	289	279
NM_001305232	Fam134a	459	284
NM_001288613	Atg9a	1173	587
NM_001313724	Tuba4a	791	491
NM_001313723	Tuba4a	560	483
NM_001085370	Speg	1448	280
NM_001313728	Cul3	660	447
NM_010133	En1	546	419
NM_001302804	Mdm4	554	255
NM_001276767	Zc3h11a	417	315
NM_144530	Zc3h11a	363	261
NM_020025	B3galt2	768	394
NM_175686	Prrx1	1015	721
NM_001128609	Dedd	479	261
NM_145514	Wdr26	541	439
NM_001305233	Dtl	548	280
NM_001290282	Rcor3	613	504
NM_138755	Phf21a	414	414
NM_001109691	Phf21a	408	357
NM_001290626	Mapkap1	721	295
NM_001290641	Dab2ip	684	468
NM_001301832	Arhgap15	548	352
NM_015753	Zeb2	526	526
NM_029924	Mbd5	1258	698
NM_001285427	Cacnb4	497	398
NM_001285428	Cacnb4	543	431
NM_001289744	Lrrc4c	806	357
NM_178725	Lrrc4c	858	357
NM_178404	Zc3h6	403	403
NM_001252561	Mllt10	565	458
NM_001037098	Nacc2	706	440
NM_001283047	Abl1	2179	734
NM_001283046	Abl1	1550	323
NM_007396	Acvr2a	663	485
NM_172663	Epc2	320	310
NM_001267846	Fign	433	375
NM_021716	Fign	342	342
NM_153409	Csrnp3	355	252
NM_017368	Celf1	326	280
NM_010434	Hipk3	544	262
NM_007540	Bdnf	637	355
NM_001285416	Bdnf	437	393
NM_001048139	Bdnf	520	476
NM_001159569	Meis2	521	507
NM_026574	Ino80	294	279
NM_001024856	Ttbk2	504	338
NM_001024857	Ttbk2	430	338
NM_001311147	4930402H24Rik	598	297
NM_013822	Jag1	263	253
NM_001285446	Cbfa2t2	766	485
NM_001042488	Dlgap4	596	314
NM_001291136	Rprd1b	652	321
NM_001171616	Myt1	414	342
NM_001165997	Spopl	642	322
NM_019446	Barhl1	742	328
NM_001164186	Barhl1	459	328
NM_001113214	Odf2	339	303
NM_001290508	Dolpp1	684	296
NM_194335	Naif1	1982	279
NM_001164770	Fbxw2	488	423
NM_177383	Gpr21	459	331
NM_009322	Tbr1	255	255
NM_010053	Dlx1	549	283
NM_175752	Chn1	492	298
NM_001284374	Atf2	853	677
NM_010469	Hoxd4	1234	351
NM_007615	Ctnnd1	547	318
NM_001085449	Ctnnd1	443	308
NM_001317244	Mtch2	527	259
NM_001310146	Pax6	569	545
NM_001310145	Pax6	611	587
NM_021275	Kcna4	1262	286
NM_001290992	Ctdspl2	979	698
NM_001290991	Ctdspl2	641	369
NM_001285512	Cops2	513	482
NM_008008	Fgf7	463	286
NM_021450	Trpm7	285	253
NM_001291051	Gpcpd1	660	376
NM_001291050	Gpcpd1	630	332
NM_001291052	Gpcpd1	678	379
NM_027096	Gpcpd1	554	256
NM_028387	Macrod2	398	290
NM_001172160	Flrt3	1028	562
NM_001166640	Csrp2bp	430	258
NM_001160410	Scrt2	521	302
NM_008109	Gdf5	309	309
NM_001291144	Dhx35	567	314
NM_020333	Slc12a5	415	273
NM_001287739	Cebpb	560	462
NM_001310086	Adnp	719	631
NM_009628	Adnp	544	456
NM_001310088	Adnp	1115	971
NM_001310083	Gnas	2362	636
NM_030708	Zfhx4	420	420
NM_178631	Ralyl	405	290
NM_001163009	Tnik	429	252
NM_001163350	Ntng1	1095	261
NM_001004176	Maml3	863	784
NM_001253708	Mbnl1	1120	762
NM_001310693	Csde1	646	631
NM_001161854	Csde1	548	533
NM_022565	Ndst4	654	345
NM_001293665	Camk2d	878	343
NM_001313980	Eif4e	420	281
NM_001317733	Col24a1	3172	957
NM_001080755	Zzz3	446	290
NM_021560	Bhlhe22	463	374
NM_007963	Mecom	852	399
NM_001289623	Mynn	852	266
NM_011443	Sox2	421	270
NM_011043	Pcdh10	855	490
NM_001163432	Clk2	312	301
NM_001310017	Clk2-scamp3	908	704
NM_001310016	Clk2-scamp3	312	301
NM_023215	Chtop	1683	839
NM_001293782	Chtop	1397	590
NM_001289616	Celf3	271	268
NM_001286685	Lrif1	2187	906
NM_001004367	Cxxc4	525	425
NM_025739	Rnf220	487	377
NM_001285862	Sgip1	421	251
NM_001277123	Hnrnpr	294	292
NM_001277122	Hnrnpr	299	297
NM_019969	Plag1	603	500
NM_001277149	Chd7	551	358
NM_001111027	Runx1t1	534	481
NM_009822	Runx1t1	353	273
NM_001281977	Invs	644	352
NM_001281978	Invs	1444	873
NM_172867	Zfp462	318	302
NM_021362	Pappa	368	364
NM_019967	Brinp1	434	373
NM_001113209	Nfib	1019	644
NM_027326	Mllt3	312	279
NM_001177883	Elavl2	576	576
NM_001290551	Tek	352	304
NM_001122953	Nfia	342	316
NM_010488	Elavl4	341	275
NM_001285899	Eri3	368	368
NM_010657	Hivep3	914	256
NM_001159630	Scmh1	459	283
NM_011986	Ncdn	426	340
NM_001128607	Epb41	754	263
NM_146155	Ahdc1	650	450
NM_199306	Wdtc1	419	303
NM_172703	Eif4g3	477	393
NM_001256195	Eif4g3	606	521
NM_022022	Ube4b	726	277
NM_001039079	Prkcz	555	313
NM_001253353	Fam214b	555	372
NM_001085508	Tmem8b	1050	565
NM_001304553	Stil	1721	616
NM_029868	Gpbp1l1	1173	309
NM_001312903	Ptch2	1261	478
NM_001310731	Rnf220	314	311
NM_001167918	D830031N03Rik	1204	457
NM_001317174	Ago1	697	672
NM_001285888	Zmym6	580	280
NM_001302081	Dlgap3	619	389
NM_008974	Ptp4a2	728	645
NM_001164745	Ptp4a2	697	522
NM_019763	Spen	351	351
NM_001312914	Ksr2	827	718
NM_001310448	Cdk14	504	280
NM_015823	Magi2	567	270
NM_177047	Auts2	520	373
NM_001289528	Ankib1	1315	701
NM_009152	Sema3a	649	514
NM_026984	Kmt2e	469	292
NM_181282	Bre	387	253
NM_001310606	Pcdh7	1024	357
NM_001024917	N4bp2	560	260
NM_001285514	Cnot6l	355	289
NM_001310683	Mapk10	707	362
NM_001122768	Lrrc8d	433	291
NM_001285806	Adrbk2	419	255
NM_001289529	Ankib1	1693	1400
NM_001310511	Cnpy1	895	298
NM_001253880	Mtf2	312	257
NM_001253879	Mtf2	597	542
NM_001253877	Mtf2	955	538
NM_001253878	Mtf2	674	301
NM_001282051	Gak	610	285
NM_001282052	Gak	625	321
NM_001302448	Rnf10	482	350
NM_001289543	Brap	452	274
NM_001040398	Setd1b	276	276
NM_001083315	St7	423	295
NM_001285412	Calu	379	275
NM_001134743	Lrrtm4	303	303
NM_182808	Fam19a1	436	278
NM_017383	Cntn6	314	268
NM_053242	Foxp2	659	290
NM_001286607	Foxp2	322	321
NM_001164414	Cnot4	328	310
NM_001083320	Magi1	618	449
NM_001109751	Cntn4	585	385
NM_001159533	Cacna1c	520	308
NM_130447	Dusp16	713	317
NM_008171	Grin2b	763	415
NM_145066	Gpr85	1121	477
NM_001289657	Agbl3	1387	356
NM_001311100	Luc7l2	757	315
NM_010455	Hoxa7	1168	261
NM_010456	Hoxa9	1266	657
NM_001277238	Hoxa9	1021	434
NM_001122950	Hoxa10	567	353
NM_009717	Neurod6	321	321
NM_001253392	Smarcad1	439	293
NM_001308303	Rnf103	1491	492
NM_028880	Lrrtm1	565	533
NM_001308374	Sema4f	760	294
NM_133641	Rtkn	1091	299
NM_001166371	Zfp638	329	285
NM_008717	Zfp638	339	295
NM_001290339	Zfand4	437	276
NM_001289685	Iqsec3	744	326
NM_026988	Ptms	342	338
NM_001327860	Magohb	417	329
NM_001286578	C2cd5	671	338
NM_001289681	Arntl2	596	261
NM_001243047	Dlg2	299	296
NM_172385	Zfp536	341	300
NM_001163774	Taok2	1097	503
NM_029741	Ppfia3	376	346
NM_173010	Ube3a	565	267
NM_001033962	Ube3a	563	265
NM_011668	Ube3a	687	389
NM_001291196	Mef2a	900	517
NM_001081345	Chd2	572	502
NM_001277327	Sox6	296	296
NM_172743	Plekha7	539	425
NM_001316713	Arhgap17	846	304
NM_001304266	Srcap	638	538
NM_009383	Tial1	357	293
NM_001113415	Ebf3	532	309
NM_146176	Cnot3	366	329
NM_001168469	Ube2m	473	250
NM_027882	Cic	671	306
NM_001287523	Cebpa	765	455
NM_001287521	Cebpa	477	258
NM_009697	Nr2f2	264	252
NM_183261	Nr2f2	611	544
NM_001291288	l7Rn6	644	450
NM_021876	Eed	451	301
NM_001040087	Sytl2	635	434
NM_001289585	Sytl2	866	561
NM_001040088	Sytl2	683	471
NM_057173	Lmo1	512	453
NM_001170913	Trim66	527	389
NM_001163703	Dcun1d3	293	289
NM_172748	Fbxl19	387	365
NM_001282072	Deaf1	1090	391
NM_001282076	Deaf1	1047	350
NM_010514	Igf2	414	359
NM_145841	Sgcz	745	303
NM_001286376	Stox2	1357	328
NM_001282109	Slc10a7	510	303
NM_009866	Cdh11	506	259
NM_017402	Arhgef7	407	258
NM_001253756	Gpm6a	655	532
NM_153581	Gpm6a	551	444
NM_177698	Psd3	411	316
NM_181322	Ctcf	309	284
NM_133957	Nfat5	700	570
NM_007496	Zfhx3	733	322
NM_001286393	Zfp821	930	591
NM_001167946	Zfp821	574	264
NM_001286391	Zfp821	1046	707
NM_001281975	Ankrd10	710	417
NM_001281974	Ankrd10	801	394
NM_173789	Helt	621	441
NM_023312	Ndufa13	775	267
NM_001163282	Gdf1	1539	462
NM_027485	Med26	344	331
NM_001316753	Hmgxb4	615	576
NM_020259	Hhip	493	258
NM_001081981	Nfix	1013	536
NM_178078	Cnot1	303	300
NM_177449	Lrrc29	985	278
NM_008542	Smad6	1035	438
NM_001326294	Adamts7	1654	268
NM_172765	Zbtb44	371	276
NM_001311065	Ncam1	664	361
NM_001113204	Ncam1	340	297
NM_001302122	Usp3	782	585
NM_001033536	Rfx7	580	302
NM_007555	Bmp5	728	714
NM_001081243	Filip1	433	325
NM_001311113	Syncrip	488	376
NM_175537	Zbtb38	484	384
NM_173447	Ephb1	354	271
NM_029169	Rbm6	905	679
NM_001114119	Qrich1	299	299
NM_001286601	Clasp2	758	629
NM_001172123	Rbms3	682	366
NM_001042709	Ilf3	324	320
NM_007841	Ddx6	306	304
NM_181324	Ddx6	331	329
NM_001110826	Ddx6	363	336
NM_001289782	Cryab	448	282
NM_001083928	Tle3	1072	311
NM_027418	Mapk6	776	545
NM_015806	Mapk6	772	545
NM_009573	Zic1	782	336
NM_001324522	Mlh1	802	474
NM_001286507	Azi2	783	309
NM_028542	Wdr13	1059	387
NM_001290783	Wdr13	773	350
NM_029510	Bcor	775	371
NM_010883	Ndp	595	473
NM_001077712	Stag2	370	315
NM_011398	Slc25a14	421	263
NM_001290704	Slc25a14	610	359
NM_001290703	Slc25a14	619	368
NM_001166450	Slc25a14	325	263
NM_010788	Mecp2	279	274
NM_001044386	Zfx	437	286
NM_011768	Zfx	369	286
NM_001290385	Arhgef9	994	594
NM_001033329	Arhgef9	485	334
NM_001290402	Dlg3	350	332
NM_001114385	Chrdl1	524	278
NM_019461	Usp27x	969	536
NM_001271489	Tfe3	580	305
NM_001271490	Tfe3	752	324
NM_001308474	Porcn	347	270
NM_001167775	Rbm10	704	361
NM_001167776	Rbm10	417	330
NM_001290476	Klhl13	322	322
NM_001290421	Flna	2073	817
NM_175271	Lpar4	549	283
NM_001291865	Sat1	616	435
NM_001290664	Sh3kbp1	634	264
NM_001290661	Sh3kbp1	763	386
NM_010349	Grik2	413	286
NM_178678	Lrrtm3	542	434
NM_001190451	Dcn	314	280
NM_001205098	Mgat4c	732	506
NM_001308329	Enpp1	1198	433
NM_001291816	Cdk19	570	413
NM_001291817	Cdk19	747	586
NM_001314013	Atg5	537	284
NM_001242396	Jmjd1c	775	687
NM_170730	Ank3	514	262
NM_001024918	Rfx4	423	256
NM_181398	Anks1b	301	301
NM_177368	Tmtc2	730	250
NM_001033223	Lin7a	354	352
NM_138667	Tab2	409	262
NM_008538	Marcks	391	341
NM_009665	Amd1	330	314
NM_001252638	Rhobtb1	662	334
NM_001302887	Prdm4	838	460
NM_001111275	Igf1	298	298
NM_001283048	Tmpo	1027	718
NM_013508	Elk3	410	254
NM_001113470	Ctdsp2	521	378
NM_008512	Lrp1	461	280
NM_001285777	Gls2	578	280
NM_001285779	Gls2	915	569
NM_008073	Gabrg2	384	256
NM_001252515	Ehbp1	397	265
NM_001242934	Bcl11a	335	319
NM_144825	Taok1	698	273
NM_008702	Nlk	1159	819
NM_028296	Car10	936	478
NM_001193271	Meis1	737	715
NM_001290711	Ebf1	597	441
NM_001037764	Rai1	305	272
NM_001164243	Prpsap2	468	252
NM_001291143	Rabep1	537	311
NM_013625	Pafah1b1	564	434
NM_010813	Mnt	405	255
NM_008850	Pitpna	254	254
NM_001079869	Hoxb3	557	418
NM_001081045	Kansl1	650	367
NM_001294329	Tlk2	699	306
NM_011943	Map2k6	288	288
NM_001306081	Rptor	2092	660
NM_001038625	Sertad2	301	283
NM_001290678	Cpeb4	1348	734
NM_010250	Gabra1	780	319
NM_001166671	Gemin5	751	301
NM_011814	Fxr2	347	343
NM_030702	Senp3	319	264
NM_001291126	Phf23	475	333
NM_001291127	Phf23	491	326
NM_001109752	Dlg4	315	309
NM_001042565	Wsb1	883	583
NM_008498	Lhx1	1359	262
NM_009324	Tbx2	492	304
NM_010461	Hoxb8	1058	956
NM_001130451	Nfe2l1	406	273
NM_001130450	Nfe2l1	608	303
NM_008686	Nfe2l1	666	438
NM_178060	Thra	518	264
NM_145434	Nr1d1	629	414
NM_028933	Fam134c	480	279
NM_001284248	Hdac5	826	407
NM_001077696	Hdac5	368	368
NM_001284249	Hdac5	603	430
NM_011551	Ubtf	316	273
NM_138753	Hexim1	597	266
NM_001313929	Crhr1	982	269
NM_001285990	Cdc27	538	427
NM_001313923	Actg1	488	380
NM_012024	Ppp2r5e	573	461
NM_001164493	Klhl29	734	286
NM_172544	Nrxn3	690	449
NM_016676	Rab10	551	266
NM_001291871	Adam17	933	293
NM_001324521	Sntg2	718	415
NM_178714	Lrfn5	1859	402
NM_001313977	Prkch	803	333
NM_172805	Kcnh5	804	356
NM_013675	Sptb	667	257
NM_001081017	Unc79	695	479
NM_148948	Dicer1	279	255
NM_178041	Eif5	402	311
NM_173363	Eif5	541	450
NM_172421	Asxl2	299	272
NM_144551	Trib2	1285	295
NM_175191	Gpr22	1332	796
NM_001271708	Lrrn3	871	313
NM_010733	Lrrn3	842	313
NM_001271709	Lrrn3	837	313
NM_009385	Nkx2-1	613	280
NM_178744	Zbtb1	481	260
NM_001163502	Elmsan1	762	272
NM_009368	Tgfb3	1109	694
NM_001177565	Gm8300	503	313
NM_010050	Dio2	753	335
NM_175336	Tecpr2	1395	409
NM_001205043	Jarid2	601	601
NM_001199305	Atxn1	908	308
NM_001199304	Atxn1	783	308
NM_001302373	Trpc7	1574	876
NM_001284219	Agtpbp1	1024	721
NM_025282	Mef2c	578	564
NM_001081020	Adamts6	447	285
NM_029879	Rgs7bp	716	278
NM_008002	Fgf10	685	335
NM_024473	BC005537	1724	857
NM_010093	E2f3	395	390
NM_134064	Rnf44	538	253
NM_001286066	Grk6	966	480
NM_145382	Fam193b	1606	569
NM_198600	Papd7	411	284
NM_001283011	Rad17	1006	347
NM_172592	Srek1	629	608
NM_028487	Gpbp1	1329	940
NM_001301375	Fst	365	344
NM_011821	Gpc6	639	299
NM_001304992	Ppp3cc	647	274
NM_001271798	Pcdh9	705	398
NM_008981	Ptprg	695	257
NM_001163032	Synpr	371	270
NM_011243	Rarb	462	319
NM_017479	Kat6b	425	271
NM_001285466	Dennd6a	603	327
NM_001285467	Dennd6a	818	409
NM_001302637	Cacna1d	495	468
NM_001081251	Pbrm1	311	267
NM_001284399	Ddhd1	1217	486
NM_001293636	Ktn1	805	402
NM_177338	Hmbox1	328	261
NM_010095	Ebf2	969	310
NM_001276387	Ebf2	974	315
NM_001310646	Tsc22d1	923	360
NM_207667	Fgf14	410	368
NM_080433	Fezf2	332	306
NM_145459	Zfp503	1328	316
NM_001286481	Otx2	410	272
NM_021437	1700123O20Rik	951	456
NM_021551	Slc22a17	744	349
NM_001303502	Ap1g2	652	454
NM_177049	Jph4	1116	380
NM_013518	Fgf9	370	327
NM_008715	Ints6	454	330
NM_001285933	Kctd9	708	381
NM_021877	Hr	694	371
NM_001013753	Pcdh17	2532	942
NM_199065	Slitrk1	962	674
NM_022987	Zic5	341	278
NM_201232	Nipbl	418	414
NM_026496	Grhl2	351	320
NM_009640	Angpt1	516	438
NM_032000	Trps1	440	389
NM_010162	Ext1	820	490
NM_007583	Cacng2	389	373
NM_001082536	Mkl1	572	271
NM_001164594	Pdzrn4	259	255
NM_011244	Rarg	495	391
NM_008774	Pabpc1	467	425
NM_001102458	Azin1	750	572
NM_018745	Azin1	590	412
NM_008216	Has2	553	294
NM_201392	Plec	472	263
NM_001164203	Plec	602	290
NM_201388	Plec	551	263
NM_201387	Plec	589	263
NM_152806	Ddx17	939	305
NM_199080	Ddx17	497	296
NM_199079	Ddx17	315	257
NM_011057	Pdgfb	810	511
NM_001204276	Hdac7	513	288
NM_001289438	Kansl2	870	338
NM_001289439	Kansl2	846	366
NM_001289440	Kansl2	507	366
NM_001289691	Zfp740	817	412
NM_008272	Hoxc9	631	350
NM_001285805	Zbtb20	588	322
NM_001291910	Adcy9	1254	337
NM_001127261	Trp63	525	334
NM_001289436	Ccdc50	629	308
NM_001252436	Dlg1	433	428
NM_134111	Eaf2	483	278
NM_019827	Gsk3b	1525	866
NM_181058	Zbtb20	532	302
NM_001111023	Runx1	1576	359
NM_001285476	Tbx1	434	266
NM_017391	Slc5a3	496	363
NM_054040	Tulp4	757	380
NM_001271627	Runx2	401	401
NM_028751	Tjap1	413	285
NM_001290736	Unkl	585	309
NM_010238	Brd2	1534	326
NM_001204973	Brd2	1715	326
NM_001163818	Ppp1r10	532	511
NM_001145979	Gtpbp2	338	254
NM_001159496	Ppm1b	408	277
NM_011381	Six3	406	380
NM_007831	Dcc	623	251
NM_001167777	Asxl3	404	369
NM_199024	Nol4	1611	464
NM_001285813	Dtna	380	322
NM_001285807	Dtna	567	304
NM_146084	Fam13b	497	262
NM_018744	Sema6a	669	373
NM_001311097	Sema6a	671	373
NM_175751	Zfp608	546	505
NM_207255	Zfp532	405	350
NM_013685	Tcf4	554	531
NM_001289515	Poli	1680	267
NM_001081300	Tshz1	1159	464
NM_001081222	Esco1	1021	255
NM_153515	Ammecr1l	520	325
NM_053078	Nrep	321	276
NM_001267796	Igip	1082	1070
NM_001042660	Smad7	1591	771
NM_001305671	Glis3	1198	327
NM_001001984	Kdm2a	826	323
NM_001302947	Tle4	771	488
NM_001043354	Rorb	638	468
NM_001035244	Trpm3	515	387
NM_008960	Pten	868	635
NM_001286466	Btrc	539	529
NM_001142923	Tcf7l2	532	488
NM_001310038	Clcf1	375	250
NM_001289921	Rorb	379	259
NM_026003	Smarca2	300	294
NM_010697	Ldb1	650	314
NM_010132	Emx2	526	325
