## Supplemental Tables for "Functional and structural basis of extreme non-coding conservation in vertebrate 5’UTRs": TableS2.tsv

ID	Term	Annotated	Observed	Expected	Observed/Expected	pf	FDR	pfw	Genes	Cluster
GO:0006357	regulation of transcription by RNA polymerase II	1907	163	52.61	3.09827029081924	1.52975639599221e-42	6.11265159898554e-40	0.00062590669837353	Abl1,Acvr2a,Ago1,Arntl2,Asxl2,Asxl3,Atf2,Atxn1,Barhl1,Bcl11a,Bcor,Bmp5,Brd2,Cbfa2t2,Cebpa,Cebpb,Chd7,Chrdl1,Cic,Cnot1,Cops2,Csrnp3,Ctcf,Ctdsp1,Ctdsp2,Ctdspl2,Cul3,Dab2ip,Dcn,Ddx17,Deaf1,Dicer1,Dlg1,Dlx1,E2f3,Eaf2,Ebf1,Ebf2,Ebf3,Eed,Elk3,Emx2,En1,Epc2,Eya1,Fezf2,Fgf10,Fgf9,Foxp2,Fst,Gdf1,Gdf5,Glis3,Gnas,Grhl2,Gsk3b,Hdac5,Hdac7,Helt,Hexim1,Hipk3,Hmbox1,Hoxa10,Hoxa7,Hoxa9,Hoxb3,Hoxb8,Hoxd4,Igf1,Igf2…	1
GO:0045893	positive regulation of transcription, DNA-templated	1483	127	40.92	3.10361681329423	3.17367482329727e-32	4.227158549364e-30	8.17692304997257e-05	Acvr2a,Ago1,Arntl2,Asxl2,Asxl3,Atf2,Atxn1,Barhl1,Bmp5,Btrc,Cebpa,Cebpb,Chd7,Csrnp3,Ctcf,Dab2ip,Dcn,Ddx17,Deaf1,Dicer1,Dlx1,E2f3,Eaf2,Ebf1,Ebf2,Ebf3,Elk3,En1,Eya1,Fezf2,Fgf10,Fgf7,Fgf9,Glis3,Gpbp1,Gpbp1l1,Grhl2,Gsk3b,Hdac5,Helt,Hivep3,Hmbox1,Hoxa10,Hoxa7,Hoxa9,Hoxb3,Hoxd4,Igf1,Igf2,Ikzf2,Ilf3,Ino80,Jag1,Kat6b,Klf7,Kmt2e,Ldb1,Lhx1,Lmo1,Maml3,Mecom,Mecp2,Mef2a,Mef2c,Meis1,Meis2,Mkl1,Mllt10,Mllt3,Mtf…	1
GO:0045892	negative regulation of transcription, DNA-templated	1138	108	31.4	3.43949044585987	6.61945787563257e-31	7.55721440801385e-29	4.44207776726248e-07	Asxl2,Atf2,Atxn1,Bcl11a,Bcor,Bhlhe22,Btrc,Cbfa2t2,Cebpa,Cebpb,Cic,Cnot1,Cops2,Cryab,Ctcf,Cul3,Dab2ip,Deaf1,Dedd,Dicer1,Dlg1,Dlx1,E2f3,Eed,Elk3,En1,Fezf2,Fgf9,Flna,Foxp2,Fst,Glis3,Hdac5,Hdac7,Helt,Hexim1,Hipk3,Hmbox1,Hoxa7,Hoxb3,Hoxb8,Hr,Igf2,Ilf3,Jarid2,Kat6b,Kdm2a,Klf7,Ldb1,Lhx1,Lmo1,Mapk10,Mdm4,Mecom,Mecp2,Mef2a,Mef2c,Mnt,Mtf2,Nacc2,Ndufa13,Nfia,Nfib,Nfix,Nipbl,Nkx2-1,Nr1d1,Nr2f2,Pdgfb,Phf21a,P…	1
GO:0045944	positive regulation of transcription by RNA polymerase II	1181	107	32.58	3.28422344996931	7.09014086823996e-29	5.88328522372847e-27	3.78305188117868e-28	Acvr2a,Ago1,Arntl2,Asxl2,Asxl3,Atf2,Atxn1,Barhl1,Bmp5,Cebpa,Cebpb,Chd7,Csrnp3,Ctcf,Dab2ip,Dcn,Ddx17,Deaf1,Dicer1,Dlx1,E2f3,Eaf2,Ebf1,Ebf2,Ebf3,Elk3,En1,Eya1,Fgf10,Glis3,Grhl2,Gsk3b,Hdac5,Helt,Hoxa10,Hoxa7,Hoxa9,Hoxb3,Hoxd4,Igf1,Igf2,Ikzf2,Ino80,Jag1,Kat6b,Klf7,Ldb1,Lhx1,Lmo1,Maml3,Mecom,Mef2a,Mef2c,Meis1,Meis2,Mkl1,Mllt10,Mtf2,Myt1,Neurod6,Nfat5,Nfe2l1,Nfia,Nfib,Nfix,Nipbl,Nkx2-1,Nr1d1,Otx2,Pax6,…	1
GO:0000122	negative regulation of transcription by RNA polymerase II	830	85	22.9	3.7117903930131	2.10928044393156e-26	1.38547941488381e-24	1.03909182687766e-25	Asxl2,Atf2,Atxn1,Bcl11a,Bcor,Cbfa2t2,Cebpa,Cebpb,Cic,Cnot1,Cops2,Ctcf,Cul3,Dab2ip,Deaf1,Dicer1,Dlg1,Dlx1,E2f3,Eed,En1,Fezf2,Fgf9,Foxp2,Fst,Glis3,Hdac5,Hdac7,Helt,Hexim1,Hipk3,Hmbox1,Hoxa7,Hoxb3,Hoxb8,Igf2,Jarid2,Klf7,Ldb1,Lmo1,Mapk10,Mdm4,Mecp2,Mef2a,Mef2c,Mnt,Mtf2,Nacc2,Nfia,Nfib,Nfix,Nipbl,Nkx2-1,Nr1d1,Nr2f2,Pdgfb,Phf21a,Prrx1,Rarb,Rarg,Rbm10,Runx1,Scrt2,Smad7,Sox2,Sox6,Spen,Tbr1,Tbx1,Tbx2,Tcf4…	1
GO:0045596	negative regulation of cell differentiation	754	69	20.8	3.31730769230769	9.72582056179974e-19	4.75870506059487e-17	0.00792535263064534	Adam17,Adamts7,Bcl11a,Bcl2,Bdnf,Brinp1,Cntn4,Col5a2,Ctdsp1,Dab2ip,Ddx6,Dicer1,Dlx1,Eif4e,Enpp1,Ephb1,Fezf2,Fgf10,Fgf9,Flna,Fst,Gak,Gdf5,Grhl2,Gsk3b,Hdac5,Hdac7,Hoxa7,Hoxa9,Hoxb8,Igf1,Jag1,Ldb1,Lrp1,Map2,Mecp2,Meis1,Meis2,Nkx2-1,Nr1d1,Pafah1b1,Pax6,Pbx1,Pdgfb,Pten,Ptprg,Rarb,Rarg,Rnf10,Rorb,Runx1,Runx1t1,Sema3a,Sema4f,Sema6a,Six3,Smad6,Smad7,Sox2,Sox6,Srgap2,Tbx1,Tcf7l2,Trib2,Trp63,Ube3a,Zfhx3,Zfp…	2
GO:0007420	brain development	589	57	16.25	3.50769230769231	1.12938858810329e-16	5.15754121900504e-15	0.00128660004631417	Abl1,Agtpbp1,Atxn1,Barhl1,Bcl2,Bhlhe22,Bmp5,Chd7,Cic,Dab2ip,Dicer1,Dlx1,Emx2,En1,Ext1,Fezf2,Fgf10,Flna,Foxp2,Gak,Gdf1,Grhl2,Gsk3b,Hoxb3,Igf1,Ldb1,Lhx1,Macrod2,Mecom,Mecp2,Mkl1,Ncam1,Neurod6,Nfib,Nfix,Nipbl,Nkx2-1,Nr2f2,Otx2,Pafah1b1,Pax6,Pten,Rarb,Rfx4,Sema3a,Six3,Sox2,Srgap2,Stil,Tbr1,Tcf7l2,Thra,Ttbk2,Zeb2,Zfhx3,Zic1,Zic5	3
GO:0007389	pattern specification process	449	47	12.39	3.79338175948345	3.41605787074722e-15	1.43684188510815e-13	0.00306204394140029	Acvr2a,Bcor,Bhlhe22,Bmp5,Dlx1,Eed,Emx2,En1,Eya1,Fezf2,Fgf10,Fst,Helt,Hhip,Hoxa10,Hoxa7,Hoxa9,Hoxb3,Hoxb8,Hoxc9,Hoxd4,Invs,Kdm2a,Ldb1,Lhx1,Mef2c,Mllt3,Mtf2,Nkx2-1,Nr2f2,Otx2,Pax6,Pbx1,Rarg,Rfx4,Scmh1,Sema3a,Six3,Smad6,Stil,Tbr1,Tbx1,Tbx2,Trp63,Tshz1,Zeb2,Zic1	4
GO:0001501	skeletal system development	507	48	13.99	3.43102215868477	8.02696849605596e-14	3.18093503624697e-12	8.1036997541062e-05	Acvr2a,Adamts7,Asxl2,Bmp5,Chd7,Col5a2,Deaf1,Dicer1,Dlg1,Dlx1,Ext1,Eya1,Fgf9,Fst,Gdf5,Gnas,Grhl2,Has2,Hhip,Hoxa10,Hoxa7,Hoxa9,Hoxb3,Hoxb8,Hoxc9,Hoxd4,Igf1,Lhx1,Mef2c,Meis1,Nfib,Nipbl,Pafah1b1,Pbx1,Prpsap2,Prrx1,Rai1,Rarb,Rarg,Runx1,Runx2,Sox6,Tbx1,Tgfb3,Thra,Trp63,Trps1,Zic1	4
GO:0048706	embryonic skeletal system development	133	24	3.67	6.53950953678474	2.20170709488631e-13	8.5830776585202e-12	0.00017659512805571	Acvr2a,Asxl2,Deaf1,Dlg1,Dlx1,Ext1,Eya1,Fgf9,Gnas,Grhl2,Hoxa7,Hoxa9,Hoxb3,Hoxb8,Hoxc9,Hoxd4,Lhx1,Mef2c,Nipbl,Pbx1,Prrx1,Runx2,Tbx1,Tgfb3	4
GO:0035264	multicellular organism growth	189	28	5.21	5.3742802303263	3.65192118346623e-13	1.3897588948191e-11	2.84849195319992e-08	Bcl2,Celf1,Chd7,Dicer1,Dlg1,En1,Gdf5,Gnas,Gpr21,Grhl2,Helt,Igf1,Igf2,Kdm2a,Mbd5,Nipbl,Plag1,Rai1,Rarb,Rarg,Sgip1,Slc12a5,Slitrk1,Stil,Tcf7l2,Unc79,Wdtc1,Zfx	5
GO:0030900	forebrain development	360	36	9.93	3.62537764350453	2.53175866406361e-11	8.99243169939629e-10	0.00124005652148516	Agtpbp1,Bhlhe22,Chd7,Dab2ip,Dicer1,Dlx1,Emx2,Ext1,Fezf2,Fgf10,Gak,Gsk3b,Lhx1,Mecom,Mkl1,Ncam1,Neurod6,Nfib,Nkx2-1,Nr2f2,Otx2,Pafah1b1,Pax6,Pten,Rarb,Rfx4,Sema3a,Six3,Sox2,Srgap2,Stil,Tbr1,Tcf7l2,Ttbk2,Zeb2,Zic5	3
GO:0048608	reproductive structure development	435	39	12	3.25	1.00560741676539e-10	3.1722944495987e-09	0.0064562618691668	Acvr2a,Angpt1,Bcl2,Bmp5,Cebpa,Cebpb,Chd7,Dedd,Dicer1,Dlg1,Eaf2,Fgf10,Fgf7,Fgf9,Flna,Fst,Grhl2,Hoxa10,Hoxa9,Igf1,Igf2,Jmjd1c,Lhx1,Ndp,Nipbl,Nkx2-1,Nr2f2,Pbrm1,Pdgfb,Plag1,Pten,Rarg,Runx1,Sema3a,Sox2,Tcf7l2,Trp63,Ube3a,Zfx	5
GO:0030326	embryonic limb morphogenesis	138	21	3.81	5.51181102362205	2.01361345206703e-10	5.87385080381703e-09	0.000306199710056276	Cacna1c,Chd7,Dicer1,En1,Fgf9,Gdf5,Gnas,Grhl2,Hoxa10,Hoxa9,Mbnl1,Mecom,Nipbl,Pbx1,Prrx1,Rarb,Rarg,Runx2,Tbx2,Trp63,Ttbk2	6
GO:0045665	negative regulation of neuron differentiation	254	28	7.01	3.99429386590585	4.77531372976296e-10	1.34691937260079e-08	3.73516810218266e-07	Adam17,Bcl11a,Cntn4,Ctdsp1,Ddx6,Dlx1,Eif4e,Fezf2,Flna,Gak,Gsk3b,Jag1,Lrp1,Map2,Mecp2,Meis1,Pafah1b1,Pax6,Pbx1,Pten,Ptprg,Sema3a,Sema4f,Sema6a,Six3,Sox2,Ube3a,Zfp536	7
GO:0048704	embryonic skeletal system morphogenesis	99	17	2.73	6.22710622710623	1.61243729434976e-09	4.31935018235034e-08	7.32487041760612e-05	Asxl2,Dlg1,Eya1,Gnas,Grhl2,Hoxa7,Hoxb3,Hoxb8,Hoxc9,Hoxd4,Lhx1,Mef2c,Nipbl,Prrx1,Runx2,Tbx1,Tgfb3	4
GO:0001654	eye development	361	33	9.96	3.31325301204819	1.78486499333328e-09	4.72841306244922e-08	0.0218274110798874	Agtpbp1,Bcl2,Bdnf,Bhlhe22,Cacna1c,Chd7,Chrdl1,Col5a2,Cryab,Dlg1,Dlx1,Ephb1,Fgf10,Fgf9,Foxp2,Gpm6a,Grhl2,Jag1,Lhx1,Meis1,Meis2,Ndp,Nipbl,Otx2,Pax6,Pdgfb,Rarb,Rarg,Rorb,Six3,Sox2,Tbx2,Zeb2	8
GO:0009952	anterior/posterior pattern specification	221	25	6.1	4.09836065573771	2.41740197938324e-09	6.26564458980684e-08	2.53381588182451e-11	Acvr2a,Emx2,En1,Fezf2,Helt,Hoxa10,Hoxa7,Hoxa9,Hoxb3,Hoxb8,Hoxc9,Hoxd4,Ldb1,Lhx1,Mllt3,Nr2f2,Otx2,Pax6,Pbx1,Rarg,Scmh1,Six3,Tbx1,Tshz1,Zeb2	4
GO:0048863	stem cell differentiation	209	24	5.77	4.15944540727903	3.74873359180148e-09	9.41108773439167e-08	6.0492054387869e-07	Chd2,Dicer1,Fam19a1,Gpm6a,Gsk3b,Hoxa7,Hoxd4,Jag1,Jarid2,Mef2c,Mtf2,Pax6,Prdm4,Runx2,Sema3a,Sema4f,Sema6a,Six3,Sox2,Sox6,Tbx1,Tbx2,Trp63,Zeb2	2
GO:0021537	telencephalon development	230	25	6.35	3.93700787401575	5.51776230675288e-09	1.36899068701323e-07	0.017500273844861	Agtpbp1,Bhlhe22,Chd7,Dab2ip,Dicer1,Dlx1,Emx2,Ext1,Fezf2,Gsk3b,Lhx1,Neurod6,Nfib,Nkx2-1,Otx2,Pafah1b1,Pax6,Pten,Rarb,Rfx4,Sema3a,Six3,Sox2,Srgap2,Zeb2	3
GO:0007416	synapse assembly	170	21	4.69	4.47761194029851	9.73228103801729e-09	2.32170584961656e-07	0.00479061247293297	Adnp,Arhgef9,Bdnf,Ephb1,Flrt3,Gabra1,Gabrg2,Gpm6a,Lrfn5,Lrrn3,Lrrtm1,Lrrtm3,Lrrtm4,Magi2,Mecp2,Mef2c,Nrxn3,Pcdh17,Pdgfb,Pten,Slitrk1	9
GO:0007611	learning or memory	277	27	7.64	3.53403141361257	1.43191794263816e-08	3.33303229851941e-07	0.00610457591745902	Adnp,Atxn1,Bdnf,Brinp1,Cacna1c,Cic,Crhr1,Deaf1,Elavl4,En1,Foxp2,Grin2b,Igf1,Igf2,Jph4,Mecp2,Mef2c,Meis2,Ncam1,Pafah1b1,Pax6,Prkcz,Pten,Slc12a5,Tbr1,Thra,Trpm7	10
GO:0099645	neurotransmitter receptor localization to postsynaptic specialization membr...	29	9	0.8	11.25	5.26785115634804e-08	1.12263761309728e-06	0.000323611077106309	Cacng2,Dlg1,Dlg2,Dlg4,Gpc6,Gsk3b,Magi2,Prkcz,Tnik	NA
GO:0030902	hindbrain development	159	19	4.39	4.32801822323462	8.45714994782847e-08	1.77083117903221e-06	0.000155699833496527	Abl1,Agtpbp1,Bcl2,Bmp5,En1,Flna,Foxp2,Hoxb3,Igf1,Ldb1,Lhx1,Mecp2,Nfib,Nfix,Otx2,Pax6,Rfx4,Tbr1,Ttbk2	11
GO:0007411	axon guidance	230	23	6.35	3.62204724409449	1.06811925811159e-07	2.17941780538087e-06	0.000219152119885296	Ank3,Bdnf,Chn1,Cntn4,Cntn6,Dcc,Ephb1,Ext1,Fezf2,Flrt3,Klf7,Lhx1,Lrp1,Ncam1,Nfib,Nkx2-1,Ntng1,Otx2,Pax6,Sema3a,Sema4f,Sema6a,Tbr1	2
GO:0001764	neuron migration	178	20	4.91	4.07331975560081	1.08654567918887e-07	2.1983065534644e-06	0.00240717540000819	Adam17,Barhl1,Dab2ip,Dcc,Fezf2,Flna,Gpm6a,Gsk3b,Lhx1,Mef2c,Mkl1,Nipbl,Nkx2-1,Nr2f2,Pafah1b1,Pax6,Scrt2,Sema3a,Sema6a,Srgap2	12
GO:0048592	eye morphogenesis	164	19	4.52	4.20353982300885	1.38963492389328e-07	2.77637477502844e-06	0.000148169926435582	Agtpbp1,Bcl2,Bdnf,Bhlhe22,Col5a2,Ephb1,Jag1,Lhx1,Meis1,Nipbl,Otx2,Pax6,Pdgfb,Rarb,Rarg,Rorb,Six3,Sox2,Tbx2	8
GO:1901987	regulation of cell cycle phase transition	279	25	7.7	3.24675324675325	2.52055280365265e-07	4.85383561988532e-06	0.0266379109349498	Adam17,Bcl2,Bre,Cacnb4,Camk2d,Ctdsp1,Ctdsp2,Cul3,Dcun1d3,Dtl,Fgf10,Ino80,Kcnh5,Kmt2e,Mecp2,Nacc2,Pbx1,Pten,Rad17,Rptor,Six3,Stil,Taok1,Taok2,Trp63	13
GO:0097120	receptor localization to synapse	68	12	1.88	6.38297872340426	3.03853905867359e-07	5.80469911806368e-06	0.0469292196181294	Anks1b,Cacng2,Dlg1,Dlg2,Dlg3,Dlg4,Gpc6,Gsk3b,Magi2,Mapk10,Prkcz,Tnik	13
GO:0033555	multicellular organismal response to stress	95	14	2.62	5.34351145038168	3.24672889273654e-07	6.12915946483139e-06	0.00205678145026414	Bcl2,Bdnf,Brinp1,Crhr1,Deaf1,Eif4e,Grik2,Grin2b,Hdac5,Mecp2,Mef2c,Ncam1,Pten,Runx1	10
GO:0021871	forebrain regionalization	27	8	0.74	10.8108108108108	4.43191785848847e-07	8.2368395858342e-06	0.00284106011812811	Bhlhe22,Emx2,Fezf2,Lhx1,Nkx2-1,Otx2,Pax6,Six3	3
GO:0045931	positive regulation of mitotic cell cycle	161	18	4.44	4.05405405405405	5.06217141978246e-07	9.37185789878644e-06	0.00381327432037914	Abl1,Adam17,Camk2d,Cul3,Dtl,Eif4e,Fgf10,Igf1,Igf2,Kmt2e,Mecp2,Meis2,Nipbl,Pafah1b1,Pbx1,Pdgfb,Ppp1r10,Rptor	13
GO:0060541	respiratory system development	234	22	6.46	3.40557275541796	5.87950291116728e-07	1.06788698708512e-05	0.0335537928210265	Atxn1,Cebpa,Chd7,Cic,Dicer1,Eya1,Fgf10,Fgf7,Fgf9,Foxp2,Grhl2,Hhip,Igf1,l7Rn6,Myt1,Nfib,Nkx2-1,Rarg,Sox2,Speg,Tgfb3,Thra	14
GO:0035265	organ growth	204	20	5.63	3.55239786856128	9.91479370032779e-07	1.70399411444702e-05	0.00834662463828782	Bcl2,Cacna1c,Camk2d,Fgf10,Fgf7,Fgf9,Gsk3b,Igf1,Jarid2,Kcnk2,Mef2c,Meis1,Ncam1,Plag1,Pten,Rarb,Rarg,Tbx2,Tcf7l2,Ube3a	5
GO:0001709	cell fate determination	40	9	1.1	8.18181818181818	1.09792312426292e-06	1.8668586456882e-05	1.09792312426292e-06	Chrdl1,Ebf2,Fezf2,Mef2c,Otx2,Pax6,Prrx1,Ptch2,Tbx2	11
GO:0060078	regulation of postsynaptic membrane potential	107	14	2.95	4.74576271186441	1.42832473171482e-06	2.39469128971069e-05	0.000753878603845527	Atxn1,Bdnf,Dlg4,Fgf14,Gabra1,Gabrg2,Grik2,Grin2b,Gsk3b,Mecp2,Mef2c,Prkcz,Pten,Rgs7bp	15
GO:0098727	maintenance of cell number	157	17	4.33	3.92609699769053	1.64293201337868e-06	2.7071680426635e-05	0.00419956805230482	Cnot1,Cnot3,Ddx6,Dicer1,Eif4e,Fgf10,Igf1,Jmjd1c,Ldb1,Mecom,Mtf2,Nipbl,Prrx1,Sox2,Stag2,Tcf7l2,Trp63	3
GO:0009791	post-embryonic development	124	15	3.42	4.3859649122807	1.66478680487707e-06	2.73378518129642e-05	1.57842337356906e-06	Abl1,Bcl2,Dicer1,Foxp2,Gabrg2,Gnas,Helt,Invs,Lhx1,Mecom,Mecp2,Myt1,Sox6,Tcf7l2,Zfx	4
GO:0009954	proximal/distal pattern formation	34	8	0.94	8.51063829787234	3.05808923045685e-06	4.6699165159365e-05	3.05808923045685e-06	Dlx1,En1,Fgf10,Hoxa10,Hoxa9,Pbx1,Six3,Trp63	4
GO:0022612	gland morphogenesis	147	16	4.06	3.94088669950739	3.09716805241839e-06	4.714578035348e-05	0.0139653719541732	Bcl2,Btrc,Cebpb,Ctnnd1,Cul3,Fgf10,Fgf7,Igf1,Nfib,Pax6,Pdgfb,Plag1,Rarg,Sema3a,Tbx2,Trp63	16
GO:0048701	embryonic cranial skeleton morphogenesis	47	9	1.3	6.92307692307692	4.60921296782071e-06	6.84246940578957e-05	0.00318526536822909	Gnas,Grhl2,Lhx1,Mef2c,Nipbl,Prrx1,Runx2,Tbx1,Tgfb3	4
GO:0030534	adult behavior	172	17	4.75	3.57894736842105	5.74890709895885e-06	8.30301492153847e-05	0.0352610927232584	Agtpbp1,Atxn1,Cacna1c,Cacnb4,Chd7,Crhr1,En1,Fgf14,Gabrg2,Hoxb8,Mecp2,Pafah1b1,Pcdh17,Pten,Slitrk1,Unc79,Zic1	10
GO:0043583	ear development	233	20	6.43	3.1104199066874	7.65816088990205e-06	0.000108002592550236	0.0229390364981106	Atg5,Bcl2,Bdnf,Bmp5,Cebpa,Chd7,Dicer1,Eya1,Fgf10,Fgf9,Igf1,Jag1,Lin7a,Nipbl,Otx2,Pafah1b1,Prrx1,Sox2,Tbx1,Tshz1	8
GO:0001662	behavioral fear response	50	9	1.38	6.52173913043478	7.87497657543509e-06	0.000110410855787167	1.10784192859043e-05	Bcl2,Bdnf,Brinp1,Deaf1,Eif4e,Grik2,Grin2b,Mecp2,Mef2c	10
GO:0021952	central nervous system projection neuron axonogenesis	28	7	0.77	9.09090909090909	8.34012477670314e-06	0.000115252774766665	8.34012477670314e-06	Bhlhe22,Cdh11,Dcc,Ephb1,Nfib,Pafah1b1,Zeb2	11
GO:0043113	receptor clustering	64	10	1.77	5.64971751412429	9.27289938770604e-06	0.00012711474362733	4.42638100643287e-05	Arhgef9,Dlg1,Dlg2,Dlg3,Dlg4,Flna,Grik2,Grin2b,Lrrtm4,Magi2	13
GO:0001974	blood vessel remodeling	51	9	1.41	6.38297872340426	9.33146814532227e-06	0.00012711474362733	9.33146814532227e-06	Atg5,Chd7,Fgf10,Flna,Igf1,Jag1,Mef2c,Pbrm1,Tbx1	4
GO:0021536	diencephalon development	65	10	1.79	5.58659217877095	1.0692192285185e-05	0.000143209670411905	0.0185689201596936	Fgf10,Ncam1,Nkx2-1,Otx2,Pax6,Sema3a,Six3,Sox2,Tcf7l2,Zeb2	16
GO:0031069	hair follicle morphogenesis	29	7	0.8	8.75	1.07341001953349e-05	0.000143370502608999	1.07341001953349e-05	Bcl2,Dicer1,Fgf10,Fgf7,Fst,Runx1,Trp63	14
GO:0030178	negative regulation of Wnt signaling pathway	145	15	4	3.75	1.17012027480419e-05	0.00015499245076481	0.00118282203639508	Ctnnd1,Cxxc4,Dab2ip,Fgf9,Gsk3b,Invs,Lrp1,Mllt3,Nlk,Rbms3,Six3,Sox2,Tcf7l2,Tle3,Tle4	15
GO:0035272	exocrine system development	53	9	1.46	6.16438356164384	1.29442143933775e-05	0.000169583355235642	0.0473960466771768	Ctnnd1,Fgf10,Fgf7,Igf1,Igf2,Nfib,Pax6,Pdgfb,Sema3a	16
GO:0032526	response to retinoic acid	81	11	2.23	4.93273542600897	1.33582908771979e-05	0.00017405707814175	0.0176895261273424	Brinp1,Clk2,Mef2c,Ndufa13,Rarb,Rarg,Rorb,Runx1,Sox2,Tbx1,Tek	17
GO:0040018	positive regulation of multicellular organism growth	41	8	1.13	7.07964601769912	1.35832077002275e-05	0.000175556552351998	1.35832077002275e-05	Bcl2,Celf1,Chd7,Dlg1,Gpr21,Igf2,Nipbl,Sgip1	5
GO:0099560	synaptic membrane adhesion	30	7	0.83	8.43373493975904	1.36703867111356e-05	0.000176208344838428	1.36703867111356e-05	Flrt3,Lrfn5,Lrrc4c,Magi2,Ntng1,Pcdh17,Slitrk1	9
GO:2001224	positive regulation of neuron migration	21	6	0.58	10.3448275862069	1.63037154824266e-05	0.000207364232727415	1.63037154824266e-05	Dab2ip,Flna,Nipbl,Pax6,Sema3a,Sema6a	12
GO:0021877	forebrain neuron fate commitment	13	5	0.36	13.8888888888889	1.67764634830088e-05	0.000212251035358911	1.67764634830088e-05	Dlx1,Fezf2,Nkx2-1,Pax6,Tbr1	11
GO:0019827	stem cell population maintenance	153	15	4.22	3.55450236966825	2.22979458731272e-05	0.00027627558258823	0.000971883403612358	Cnot1,Cnot3,Ddx6,Dicer1,Eif4e,Fgf10,Jmjd1c,Ldb1,Mtf2,Nipbl,Prrx1,Sox2,Stag2,Tcf7l2,Trp63	3
GO:0048536	spleen development	44	8	1.21	6.61157024793388	2.34319954243794e-05	0.00028883397958843	2.34319954243794e-05	Abl1,Adam17,Bcl2,Cacnb4,Dicer1,Fgf10,Jarid2,Pbx1	16
GO:0043524	negative regulation of neuron apoptotic process	173	16	4.77	3.35429769392034	2.4812644679609e-05	0.0003050682852275	2.4812644679609e-05	Adnp,Angpt1,Barhl1,Bcl2,Bdnf,Cebpb,Clcf1,Cpeb4,Dlx1,En1,Gdf5,Grik2,Lrp1,Mecp2,Mef2c,Tgfb3	18
GO:0030308	negative regulation of cell growth	193	17	5.32	3.19548872180451	2.62595271585406e-05	0.0003203929585883	0.000445386236834356	Bcl11a,Bcl2,Cryab,Dab2ip,Dcun1d3,Eaf2,Enpp1,Map2,Mecp2,Naif1,Ndufa13,Prdm4,Sema3a,Sema4f,Sema6a,Sertad2,Smarca2	5
GO:0060487	lung epithelial cell differentiation	33	7	0.91	7.69230769230769	2.67036708298096e-05	0.000324985029515069	0.0164447696697978	Eya1,Fgf10,Grhl2,Igf1,Nfib,Nkx2-1,Thra	14
GO:0035116	embryonic hindlimb morphogenesis	34	7	0.94	7.4468085106383	3.28340068000119e-05	0.000393597656515143	3.28340068000119e-05	Chd7,Dicer1,Gnas,Mecom,Rarb,Rarg,Trp63	6
GO:0090288	negative regulation of cellular response to growth factor stimulus	142	14	3.92	3.57142857142857	3.91073620023378e-05	0.000458483620540855	0.0404248825051908	Abl1,Adam17,Chrdl1,Ctdspl2,Dab2ip,Dcn,Dlx1,Nkx2-1,Sema6a,Smad6,Smad7,Tcf7l2,Tgfb3,Vwc2l	19
GO:0007612	learning	163	15	4.5	3.33333333333333	4.68845431473183e-05	0.000540411981710076	0.00174809317984156	Atxn1,Bdnf,Cacna1c,Cic,Crhr1,Deaf1,Elavl4,En1,Foxp2,Grin2b,Jph4,Mecp2,Meis2,Slc12a5,Tbr1	10
GO:0035115	embryonic forelimb morphogenesis	36	7	0.99	7.07070707070707	4.85764890847354e-05	0.000555905167449418	4.85764890847354e-05	Cacna1c,En1,Hoxa9,Mecom,Nipbl,Runx2,Trp63	6
GO:0048663	neuron fate commitment	77	10	2.12	4.71698113207547	4.87718356005024e-05	0.000556811789772402	0.00586644097871584	Dlx1,Eya1,Fezf2,Nkx2-1,Otx2,Pax6,Prrx1,Runx1,Sox2,Tbr1	11
GO:0060041	retina development in camera-type eye	145	14	4	3.5	4.9304159158861e-05	0.000560221429305068	0.0219400701315072	Agtpbp1,Bhlhe22,Chd7,Dlx1,Gpm6a,Lhx1,Ndp,Pax6,Pdgfb,Rarb,Rarg,Rorb,Six3,Sox2	8
GO:0035176	social behavior	49	8	1.35	5.92592592592593	5.2840104564382e-05	0.000596160709144027	5.2840104564382e-05	Atxn1,Brinp1,Cic,Dlg4,En1,Mecp2,Pten,Tbx1	10
GO:0098696	regulation of neurotransmitter receptor localization to postsynaptic specia...	16	5	0.44	11.3636363636364	5.31595725743554e-05	0.000596955855957926	5.31595725743554e-05	Gpc6,Gsk3b,Magi2,Prkcz,Tnik	NA
GO:0021978	telencephalon regionalization	16	5	0.44	11.3636363636364	5.31595725743554e-05	0.000596955855957926	5.31595725743554e-05	Bhlhe22,Emx2,Otx2,Pax6,Six3	3
GO:1990830	cellular response to leukemia inhibitory factor	128	13	3.53	3.68271954674221	5.3908222989535e-05	0.000602540627586994	5.3908222989535e-05	Cacnb4,Eed,Elavl2,Jarid2,Kat6b,Mtf2,Mynn,Otx2,Pax6,Rarg,Smad7,Tle4,Ubtf	19
GO:0007435	salivary gland morphogenesis	37	7	1.02	6.86274509803922	5.85000975825732e-05	0.000643366898872565	0.0015187261811271	Ctnnd1,Fgf10,Fgf7,Nfib,Pax6,Pdgfb,Sema3a	16
GO:0040019	positive regulation of embryonic development	37	7	1.02	6.86274509803922	5.85000975825732e-05	0.000643366898872565	5.85000975825732e-05	Clasp1,Clasp2,Igf1,Lhx1,Otx2,Pafah1b1,Pdgfb	6
GO:0045843	negative regulation of striated muscle tissue development	64	9	1.77	5.08474576271186	6.1504080805523e-05	0.000668911819168311	0.0015071639563213	Bdnf,Ephb1,Hdac5,Hdac7,Jarid2,Kcnk2,Meis1,Pten,Sox6	5
GO:0032925	regulation of activin receptor signaling pathway	26	6	0.72	8.33333333333333	6.15203570913921e-05	0.000668911819168311	0.00708832070289545	Acvr2a,Fgf10,Fgf9,Fst,Magi2,Smad7	19
GO:0031641	regulation of myelination	51	8	1.41	5.67375886524823	7.10929694903477e-05	0.000759222246561731	0.00275251584010322	Dicer1,Dlg1,Igf1,Pten,Rarb,Rarg,Rnf10,Tcf7l2	7
GO:0010977	negative regulation of neuron projection development	170	15	4.69	3.19829424307036	7.60043090993045e-05	0.000809868138069256	0.007819812011624	Adam17,Bcl11a,Flna,Gak,Gsk3b,Lrp1,Map2,Mecp2,Pafah1b1,Pten,Ptprg,Sema3a,Sema4f,Sema6a,Ube3a	7
GO:0045669	positive regulation of osteoblast differentiation	66	9	1.82	4.94505494505495	7.87295452027247e-05	0.000835195064705896	7.87295452027247e-05	Acvr2a,Cebpa,Cebpb,Gnas,Igf1,Jag1,Mef2c,Runx2,Trp63	2
GO:0030514	negative regulation of BMP signaling pathway	52	8	1.43	5.5944055944056	8.20167768438684e-05	0.00086054801962002	8.20167768438684e-05	Abl1,Chrdl1,Ctdspl2,Dlx1,Smad6,Smad7,Tcf7l2,Vwc2l	19
GO:0003151	outflow tract morphogenesis	82	10	2.26	4.42477876106195	8.41220358516677e-05	0.00087879120241557	0.0363404534087559	Atf2,Dicer1,Eya1,Jag1,Mef2c,Nipbl,Rarb,Smad6,Tbx1,Tbx2	20
GO:0060079	excitatory postsynaptic potential	82	10	2.26	4.42477876106195	8.41220358516677e-05	0.00087879120241557	0.000204286648811708	Atxn1,Bdnf,Dlg4,Grik2,Grin2b,Gsk3b,Mecp2,Mef2c,Prkcz,Pten	15
GO:0007492	endoderm development	67	9	1.85	4.86486486486486	8.8758210595597e-05	0.000915259397432016	0.000885404444334999	Angpt1,Col5a2,Ext1,Gdf1,Ldb1,Lhx1,Nkx2-1,Otx2,Sox2	14
GO:0010633	negative regulation of epithelial cell migration	68	9	1.88	4.78723404255319	9.98371790087504e-05	0.00101855164541906	0.0141812837360951	Dab2ip,Dcn,Hdac5,Mecp2,Mef2c,Nr2f2,Pten,Ptprg,Sema3a	12
GO:0060872	semicircular canal development	10	4	0.28	14.2857142857143	0.000105287721165511	0.00106734592598018	0.000105287721165511	Chd7,Eya1,Fgf10,Tbx1	8
GO:0048703	embryonic viscerocranium morphogenesis	10	4	0.28	14.2857142857143	0.000105287721165511	0.00106734592598018	0.000105287721165511	Lhx1,Mef2c,Nipbl,Tbx1	4
GO:0048538	thymus development	54	8	1.49	5.36912751677852	0.000108059516171181	0.00109083237903329	0.000108059516171181	Abl1,Bcl2,Cacnb4,Fgf10,Jarid2,Pbx1,Tbx1,Zbtb1	16
GO:0007613	memory	137	13	3.78	3.43915343915344	0.000108740283719874	0.00109539844629579	0.00074337194545131	Adnp,Atxn1,Bdnf,Brinp1,Cic,Crhr1,Grin2b,Igf1,Igf2,Mecp2,Prkcz,Pten,Trpm7	10
GO:0051145	smooth muscle cell differentiation	71	9	1.96	4.59183673469388	0.000140256496183317	0.00137813503934222	0.014187830793546	Fgf10,Fgf9,Mecp2,Mef2c,Mkl1,Pbrm1,Pdgfb,Smad6,Smarca2	21
GO:0008344	adult locomotory behavior	105	11	2.9	3.79310344827586	0.000151659908783538	0.00146910962144861	0.00585351996160506	Agtpbp1,Atxn1,Cacna1c,Cacnb4,Chd7,En1,Fgf14,Hoxb8,Mecp2,Pafah1b1,Zic1	10
GO:0021987	cerebral cortex development	105	11	2.9	3.79310344827586	0.000151659908783538	0.00146910962144861	0.00286442342763141	Bhlhe22,Dab2ip,Dicer1,Emx2,Gsk3b,Nkx2-1,Pafah1b1,Pax6,Sema3a,Sox2,Srgap2	3
GO:0021766	hippocampus development	72	9	1.99	4.52261306532663	0.000156442027926183	0.00150630426487158	0.0158697580193461	Dlx1,Emx2,Fezf2,Gsk3b,Neurod6,Nkx2-1,Pafah1b1,Pten,Zeb2	3
GO:1901343	negative regulation of vasculature development	125	12	3.45	3.47826086956522	0.000177806927005688	0.00168828557424212	0.0406667147586141	Ago1,Atf2,Dab2ip,Dcn,Fgf9,Hdac5,Hhip,Mecp2,Pdgfb,Sema6a,Tcf4,Tek	2
GO:0060324	face development	58	8	1.6	5	0.000180790284575605	0.00171322018683799	0.00155968595185739	Chd7,Grhl2,Hoxb3,Nipbl,Rarg,Tbx1,Tcf7l2,Tgfb3	3
GO:0071300	cellular response to retinoic acid	44	7	1.21	5.78512396694215	0.000184335399406443	0.0017399374806179	0.000184335399406443	Brinp1,Mef2c,Ndufa13,Rarb,Rarg,Rorb,Tbx1	17
GO:0051965	positive regulation of synapse assembly	74	9	2.04	4.41176470588235	0.000193508723256149	0.00181936142747693	0.000193508723256149	Adnp,Bdnf,Ephb1,Flrt3,Lrrn3,Lrrtm1,Lrrtm3,Lrrtm4,Slitrk1	9
GO:0048286	lung alveolus development	59	8	1.63	4.9079754601227	0.000204176903492496	0.0018863742817852	0.00192994572273062	Atxn1,Cic,Fgf10,Foxp2,Igf1,Nkx2-1,Sox2,Tgfb3	14
GO:0055123	digestive system development	127	12	3.5	3.42857142857143	0.000206536097460266	0.00190084565704793	0.0472178210079982	Bcl2,Cbfa2t2,Dicer1,Fgf10,Fgf9,Igf1,Igf2,Nipbl,Rarb,Tbx2,Tcf7l2,Trp63	4
GO:0030516	regulation of axon extension	110	11	3.03	3.63036303630363	0.000229426599830199	0.00209144590529621	0.00586856982741186	Abl1,Adnp,Bdnf,Clasp2,Gsk3b,Lrp1,Map2,Pafah1b1,Sema3a,Sema4f,Sema6a	2
GO:0010838	positive regulation of keratinocyte proliferation	12	4	0.33	12.1212121212121	0.000237492332036684	0.00214964708468029	0.000237492332036684	Fgf10,Fgf7,Has2,Trp63	14
GO:0035909	aorta morphogenesis	33	6	0.91	6.59340659340659	0.00025128046286664	0.00225277208280736	0.00025128046286664	Chd7,Eya1,Jag1,Lrp1,Tbx1,Tbx2	2
GO:0062009	secondary palate development	22	5	0.61	8.19672131147541	0.000279478188878736	0.0024908883190958	0.000279478188878736	Chd7,Dlg1,Tbx1,Tgfb3,Tshz1	NA
GO:0061140	lung secretory cell differentiation	13	4	0.36	11.1111111111111	0.000335588273616095	0.00294176557950489	0.000335588273616095	Fgf10,Igf1,Nfib,Nkx2-1	14
GO:0042693	muscle cell fate commitment	13	4	0.36	11.1111111111111	0.000335588273616095	0.00294176557950489	0.000335588273616095	Fgf10,Mef2c,Tbx1,Tbx2	11
GO:0031062	positive regulation of histone methylation	36	6	0.99	6.06060606060606	0.000412052153601325	0.00348463858292479	0.00731293930969609	Asxl2,Eed,Jarid2,Kmt2e,Mecp2,Mtf2	22
GO:0021772	olfactory bulb development	36	6	0.99	6.06060606060606	0.000412052153601325	0.00348463858292479	0.000277827514963248	Agtpbp1,Chd7,Dicer1,Ext1,Pax6,Sema3a	3
GO:0021983	pituitary gland development	36	6	0.99	6.06060606060606	0.000412052153601325	0.00348463858292479	0.00042826988639268	Fgf10,Nkx2-1,Pax6,Six3,Sox2,Tcf7l2	16
GO:0008589	regulation of smoothened signaling pathway	82	9	2.26	3.98230088495575	0.000422524380135741	0.00355439368903663	0.012213504367528	Enpp1,Fgf10,Fgf9,Hhip,Prrx1,Rfx4,Runx2,Ttbk2,Zic1	15
GO:0000289	nuclear-transcribed mRNA poly(A) tail shortening	24	5	0.66	7.57575757575758	0.000431014752507537	0.0036131394025763	0.029222891485196	Cnot1,Cnot6l,Mlh1,Pabpc1,Papd7	1
GO:0060736	prostate gland growth	14	4	0.39	10.2564102564103	0.000459621275416107	0.00381294812391044	0.000459621275416107	Igf1,Plag1,Pten,Ube3a	5
GO:0030949	positive regulation of vascular endothelial growth factor receptor signalin...	14	4	0.39	10.2564102564103	0.000459621275416107	0.00381294812391044	0.000459621275416107	Angpt1,Fgf10,Fgf9,Tek	19
GO:0035791	platelet-derived growth factor receptor-beta signaling pathway	14	4	0.39	10.2564102564103	0.000459621275416107	0.00381294812391044	0.000459621275416107	Abl1,Clasp2,Lrp1,Pdgfb	19
GO:0050680	negative regulation of epithelial cell proliferation	139	12	3.83	3.1331592689295	0.000475592375203481	0.00391832549673658	0.000366837753915865	Atf2,Dab2ip,Dlg1,Eaf2,Gdf5,Mef2c,Nfib,Nr2f2,Pax6,Pten,Sox2,Wdr13	14
GO:0030878	thyroid gland development	25	5	0.69	7.2463768115942	0.000526657192286884	0.00430208047191756	0.000526657192286884	Fgf10,Hoxb3,Nkx2-1,Tbx1,Thra	16
GO:0098901	regulation of cardiac muscle cell action potential	25	5	0.69	7.2463768115942	0.000526657192286884	0.00430208047191756	0.00289126747772379	Ank3,Cacna1c,Camk2d,Dlg1,Flna	15
GO:0055006	cardiac cell development	103	10	2.84	3.52112676056338	0.00055477847648974	0.00445588407833886	0.000381922651827782	Atg5,Camk2d,Dicer1,Gsk3b,Igf1,Jag1,Mef2a,Pbrm1,Smad6,Speg	21
GO:0003279	cardiac septum development	122	11	3.37	3.26409495548961	0.000562056473381885	0.00449176798311023	0.0408112336750498	Adamts6,Bmp5,Chd7,Jag1,Lrp1,Mdm4,Rarb,Smad6,Smad7,Tbx1,Tbx2	20
GO:0010717	regulation of epithelial to mesenchymal transition	86	9	2.37	3.79746835443038	0.000601775820093255	0.00475373156070372	0.00474370131774433	Clasp1,Clasp2,Dab2ip,Jag1,Nkx2-1,Pten,Smad7,Tcf7l2,Tgfb3	2
GO:0045747	positive regulation of Notch signaling pathway	39	6	1.08	5.55555555555556	0.000643644999343912	0.00502915035927224	0.000643644999343912	Cntn6,Eya1,Fgf10,Jag1,Sox2,Trp63	15
GO:0042475	odontogenesis of dentin-containing tooth	87	9	2.4	3.75	0.000655154304827778	0.00509151522147358	0.0136836552157194	Atf2,Dicer1,Dlx1,Fgf10,Fst,Runx2,Tbx1,Tcf7l2,Trp63	16
GO:0043536	positive regulation of blood vessel endothelial cell migration	54	7	1.49	4.69798657718121	0.000672090122931521	0.00520625547569732	0.00193720084099706	Abl1,Adam17,Angpt1,Hdac7,Igf1,Igf2,Pdgfb	12
GO:0009798	axis specification	89	9	2.46	3.65853658536585	0.00077352996748918	0.00587809222521493	0.0122267746126389	Bcor,Fgf10,Ldb1,Lhx1,Otx2,Pax6,Six3,Smad6,Stil	4
GO:0055012	ventricular cardiac muscle cell differentiation	16	4	0.44	9.09090909090909	0.00079982531791411	0.00603962582582387	0.0105121945755167	Atg5,Mef2a,Mef2c,Rarb	21
GO:0048853	forebrain morphogenesis	16	4	0.44	9.09090909090909	0.00079982531791411	0.00603962582582387	0.00079982531791411	Gak,Otx2,Pten,Sox2	3
GO:0035112	genitalia morphogenesis	16	4	0.44	9.09090909090909	0.00079982531791411	0.00603962582582387	0.00079982531791411	Fgf10,Nipbl,Tcf7l2,Trp63	5
GO:0008543	fibroblast growth factor receptor signaling pathway	72	8	1.99	4.02010050251256	0.000806643581898999	0.00608153455221022	0.0253749434578386	Fgf10,Fgf7,Fgf9,Flrt3,Hhip,Pdgfb,Runx2,Tcf7l2	19
GO:2000134	negative regulation of G1/S transition of mitotic cell cycle	56	7	1.55	4.51612903225806	0.000839460265535991	0.00628939370819543	0.000839460265535991	Bcl2,Cacnb4,Ctdsp1,Ctdsp2,Dcun1d3,Nacc2,Pten	13
GO:0016525	negative regulation of angiogenesis	109	10	3.01	3.32225913621263	0.000866058004420629	0.00647854622651625	0.00216846176751816	Ago1,Atf2,Dab2ip,Dcn,Hdac5,Hhip,Mecp2,Sema6a,Tcf4,Tek	2
GO:0002011	morphogenesis of an epithelial sheet	57	7	1.57	4.45859872611465	0.000934633599186931	0.00687357071794683	0.0367628338333758	Bmp5,Clasp1,Clasp2,Flna,Flrt3,Jag1,Pten	14
GO:1900746	regulation of vascular endothelial growth factor signaling pathway	17	4	0.47	8.51063829787234	0.00102327699728736	0.00744554355385873	0.00102327699728736	Dab2ip,Dcn,Sema6a,Tcf4	19
GO:0060044	negative regulation of cardiac muscle cell proliferation	17	4	0.47	8.51063829787234	0.00102327699728736	0.00744554355385873	0.00102327699728736	Jarid2,Kcnk2,Meis1,Pten	5
GO:1905331	negative regulation of morphogenesis of an epithelium	17	4	0.47	8.51063829787234	0.00102327699728736	0.00744554355385873	0.00102327699728736	Clasp1,Clasp2,Pten,Tbx2	NA
GO:0048048	embryonic eye morphogenesis	30	5	0.83	6.02409638554217	0.00126111477885421	0.00893212018405603	0.00435172549788187	Pax6,Rarb,Rarg,Six3,Tbx2	8
GO:0048384	retinoic acid receptor signaling pathway	30	5	0.83	6.02409638554217	0.00126111477885421	0.00893212018405603	0.00734823543621706	Cnot1,Rarb,Rarg,Tbx1,Zfp536	15
GO:0060850	regulation of transcription involved in cell fate commitment	18	4	0.5	8	0.00128718014046402	0.0090234338794225	0.00128718014046402	Cebpb,Dlx1,Nr2f2,Pax6	11
GO:0030540	female genitalia development	18	4	0.5	8	0.00128718014046402	0.0090234338794225	0.000390674702294938	Chd7,Fgf10,Lhx1,Trp63	5
GO:0072189	ureter development	18	4	0.5	8	0.00128718014046402	0.0090234338794225	0.00128718014046402	Emx2,Lhx1,Mecom,Nfia	14
GO:0006349	regulation of gene expression by genetic imprinting	18	4	0.5	8	0.00128718014046402	0.0090234338794225	0.00128718014046402	Ctcf,Eed,Gsk3b,Mecp2	1
GO:0021542	dentate gyrus development	18	4	0.5	8	0.00128718014046402	0.0090234338794225	0.00128718014046402	Emx2,Fezf2,Neurod6,Pten	3
GO:0090090	negative regulation of canonical Wnt signaling pathway	115	10	3.17	3.15457413249211	0.00130827989070004	0.0091446094400972	0.00130827989070004	Ctnnd1,Dab2ip,Gsk3b,Invs,Mllt3,Rbms3,Sox2,Tcf7l2,Tle3,Tle4	15
GO:0010660	regulation of muscle cell apoptotic process	97	9	2.68	3.35820895522388	0.00143347971174051	0.00988997873064138	0.0272811166224478	Bcl2,Camk2d,Dicer1,E2f3,Gsk3b,Igf1,Ppp1r10,Pten,Rbm10	18
GO:0007026	negative regulation of microtubule depolymerization	31	5	0.86	5.81395348837209	0.00146997734919886	0.0101126849202418	0.00146997734919886	Clasp1,Clasp2,Map2,Taok1,Ttbk2	7
GO:0048668	collateral sprouting	31	5	0.86	5.81395348837209	0.00146997734919886	0.0101126849202418	0.0188721900456899	Abl1,Bcl11a,Bdnf,Lrp1,Zeb2	2
GO:0060411	cardiac septum morphogenesis	79	8	2.18	3.6697247706422	0.00148717969666327	0.010170701446791	0.0104417881821566	Bmp5,Chd7,Jag1,Rarb,Smad6,Smad7,Tbx1,Tbx2	20
GO:0002062	chondrocyte differentiation	117	10	3.23	3.09597523219814	0.0014911372506974	0.010170701446791	0.0400684254554677	Adamts7,Fgf9,Gdf5,Mef2c,Nfib,Rarb,Rarg,Runx2,Sox6,Trps1	4
GO:0001708	cell fate specification	98	9	2.7	3.33333333333333	0.00154080437718309	0.0104648115985736	0.000157738973363686	Eya1,Otx2,Pax6,Ptch2,Sox2,Sox6,Tbr1,Tbx1,Tbx2	11
GO:0014911	positive regulation of smooth muscle cell migration	62	7	1.71	4.09356725146199	0.00154503731242191	0.0104787184060298	0.0297722338501863	Bcl2,Camk2d,Fgf9,Has2,Igf1,Lrp1,Pdgfb	12
GO:0099054	presynapse assembly	47	6	1.3	4.61538461538461	0.00175933543912129	0.0116842291282363	0.00883328436773725	Lrfn5,Lrrtm1,Lrrtm3,Pcdh17,Pten,Slitrk1	NA
GO:0009953	dorsal/ventral pattern formation	100	9	2.76	3.26086956521739	0.00177479659961164	0.0117058455228856	0.00755087638060594	En1,Hhip,Lhx1,Nkx2-1,Otx2,Pax6,Rfx4,Six3,Smad6	4
GO:0001657	ureteric bud development	100	9	2.76	3.26086956521739	0.00177479659961164	0.0117058455228856	0.0109163551411177	Bcl2,Bdnf,Dlg1,Eya1,Lhx1,Pbx1,Rarb,Smad6,Smad7	14
GO:2001014	regulation of skeletal muscle cell differentiation	20	4	0.55	7.27272727272727	0.00195093425751385	0.0126757855891313	0.00195093425751385	Ddx17,Ephb1,Mef2c,Tbx1	5
GO:0060252	positive regulation of glial cell proliferation	20	4	0.55	7.27272727272727	0.00195093425751385	0.0126757855891313	0.00195093425751385	Atxn1,Igf1,Plag1,Prkch	11
GO:0048566	embryonic digestive tract development	33	5	0.91	5.49450549450549	0.00196249900218929	0.0127132551627021	0.0480199795351562	Fgf10,Fgf9,Nipbl,Rarb,Tcf7l2	4
GO:0061085	regulation of histone H3-K27 methylation	10	3	0.28	10.7142857142857	0.00216706496505183	0.0138179208875313	0.00216706496505183	Asxl2,Eed,Mtf2	22
GO:2000288	positive regulation of myoblast proliferation	10	3	0.28	10.7142857142857	0.00216706496505183	0.0138179208875313	0.00216706496505183	Atf2,Igf1,Meis2	5
GO:0071600	otic vesicle morphogenesis	10	3	0.28	10.7142857142857	0.00216706496505183	0.0138179208875313	0.00216706496505183	Eya1,Fgf10,Tbx1	8
GO:2000807	regulation of synaptic vesicle clustering	10	3	0.28	10.7142857142857	0.00216706496505183	0.0138179208875313	0.00216706496505183	Magi2,Pcdh17,Pten	13
GO:1904526	regulation of microtubule binding	10	3	0.28	10.7142857142857	0.00216706496505183	0.0138179208875313	0.00216706496505183	Abl1,Map2,Ttbk2	1
GO:0000956	nuclear-transcribed mRNA catabolic process	103	9	2.84	3.16901408450704	0.00217825497619862	0.0138524305183984	0.0142579165790516	Ago1,Cnot1,Cnot6l,Csde1,Gtpbp2,Magohb,Mlh1,Pabpc1,Papd7	1
GO:0010596	negative regulation of endothelial cell migration	49	6	1.35	4.44444444444444	0.00218758774689546	0.0138749778391055	0.0143803502760291	Dab2ip,Dcn,Hdac5,Mecp2,Mef2c,Nr2f2	12
GO:0048708	astrocyte differentiation	84	8	2.32	3.44827586206897	0.00220559704205655	0.0139707236679804	0.00152135470836525	Abl1,Clcf1,Lrp1,Mecp2,Nfix,Nr1d1,Pax6,Sox6	11
GO:0033032	regulation of myeloid cell apoptotic process	34	5	0.94	5.31914893617021	0.00224946599950847	0.0141180490414177	0.00214983294719646	Adam17,Bcl2,Mef2c,Pten,Thra	18
GO:0042220	response to cocaine	34	5	0.94	5.31914893617021	0.00224946599950847	0.0141180490414177	0.000610868058356192	Crhr1,Dlg4,Hdac5,Mecp2,Ncam1	17
GO:0032331	negative regulation of chondrocyte differentiation	22	4	0.61	6.55737704918033	0.00281988445165494	0.0172246445167967	0.00281988445165494	Adamts7,Gdf5,Rarb,Rarg	4
GO:0060606	tube closure	107	9	2.95	3.05084745762712	0.0028262434092025	0.0172415230879466	0.027296860572484	Abl1,Deaf1,Fgf10,Grhl2,Kdm2a,Rarg,Stil,Zeb2,Zic5	2
GO:0002053	positive regulation of mesenchymal cell proliferation	36	5	0.99	5.05050505050505	0.0029131765791696	0.0176059180704602	0.0029131765791696	Fgf9,Foxp2,Prrx1,Tbx1,Trp63	5
GO:0032885	regulation of polysaccharide biosynthetic process	36	5	0.99	5.05050505050505	0.0029131765791696	0.0176059180704602	0.0238383074461405	Enpp1,Has2,Igf1,Igf2,Pdgfb	1
GO:0021892	cerebral cortex GABAergic interneuron differentiation	11	3	0.3	10	0.00291902082711488	0.0176059180704602	0.00291902082711488	Dlx1,Fezf2,Nkx2-1	11
GO:0035733	hepatic stellate cell activation	11	3	0.3	10	0.00291902082711488	0.0176059180704602	0.00291902082711488	Gsk3b,Nr1d1,Pdgfb	1
GO:1902514	regulation of calcium ion transmembrane transport via high voltage-gated ca...	11	3	0.3	10	0.00291902082711488	0.0176059180704602	0.00291902082711488	Cacna1c,Cacna1d,Camk2d	13
GO:0031076	embryonic camera-type eye development	37	5	1.02	4.90196078431373	0.00329328517219634	0.0195195332517694	0.0351225764509616	Fgf10,Pax6,Rarg,Six3,Tbx2	8
GO:0060216	definitive hemopoiesis	23	4	0.63	6.34920634920635	0.00334005541735451	0.0197723033656974	0.00334005541735451	Hoxa9,Hoxb3,Meis1,Runx1	16
GO:0045445	myoblast differentiation	91	8	2.51	3.18725099601594	0.0036396383745075	0.0213873357913768	0.000276514016584851	Ddx17,Dicer1,Igf1,Mbnl1,Mef2c,Tbx2,Tcf7l2,Zfhx3	21
GO:1902692	regulation of neuroblast proliferation	38	5	1.05	4.76190476190476	0.00370780674173968	0.0216685380277968	0.00289739172390713	Bdnf,Fam19a1,Pax6,Six3,Sox2	7
GO:0060502	epithelial cell proliferation involved in lung morphogenesis	12	3	0.33	9.09090909090909	0.00381286365880762	0.0221608257502819	0.00381286365880762	Fgf7,Foxp2,Nfib	14
GO:0002068	glandular epithelial cell development	24	4	0.66	6.06060606060606	0.00392186355032391	0.0226297662139629	0.00039107018631725	Bmp5,Pax6,Rarb,Rarg	14
GO:0042474	middle ear morphogenesis	24	4	0.66	6.06060606060606	0.00392186355032391	0.0226297662139629	0.00392186355032391	Eya1,Prrx1,Tbx1,Tshz1	8
GO:0071526	semaphorin-plexin signaling pathway	40	5	1.1	4.54545454545454	0.00464678945460227	0.0262133593350799	0.00689545415128793	Flna,Ncam1,Sema3a,Sema4f,Sema6a	15
GO:0010470	regulation of gastrulation	40	5	1.1	4.54545454545454	0.00464678945460227	0.0262133593350799	0.00464678945460227	Clasp1,Clasp2,Col5a2,Lhx1,Otx2	6
GO:0003407	neural retina development	57	6	1.57	3.82165605095541	0.00471984503142665	0.02650076923383	0.00480557474539696	Bhlhe22,Dlx1,Gpm6a,Lhx1,Rorb,Six3	8
GO:0021702	cerebellar Purkinje cell differentiation	13	3	0.36	8.33333333333333	0.00485604627436508	0.0270438349426023	0.00485604627436508	Agtpbp1,Ldb1,Lhx1	11
GO:0051549	positive regulation of keratinocyte migration	13	3	0.36	8.33333333333333	0.00485604627436508	0.0270438349426023	0.00485604627436508	Fgf10,Fgf7,Has2	12
GO:0048672	positive regulation of collateral sprouting	13	3	0.36	8.33333333333333	0.00485604627436508	0.0270438349426023	0.00485604627436508	Bcl11a,Bdnf,Lrp1	2
GO:0014041	regulation of neuron maturation	13	3	0.36	8.33333333333333	0.00485604627436508	0.0270438349426023	0.00485604627436508	Bcl11a,Bcl2,Gsk3b	7
GO:0060291	long-term synaptic potentiation	96	8	2.65	3.0188679245283	0.00504284322834301	0.0278897731025429	0.00156031271099731	Abl1,Crhr1,Grin2b,Gsk3b,Lrrtm1,Mecp2,Prkcz,Pten	15
GO:0043044	ATP-dependent chromatin remodeling	41	5	1.13	4.42477876106195	0.00517457396304944	0.0285524535705662	0.00102058636055718	Ino80,Pbrm1,Smarca2,Smarcad1,Srcap	22
GO:0007214	gamma-aminobutyric acid signaling pathway	26	4	0.72	5.55555555555556	0.0052833268806422	0.0290522389824304	0.0052833268806422	Bdnf,Cacnb4,Gabra1,Gabrg2	15
GO:0060065	uterus development	26	4	0.72	5.55555555555556	0.0052833268806422	0.0290522389824304	0.0052833268806422	Hoxa10,Hoxa9,Lhx1,Nipbl	5
GO:0021675	nerve development	77	7	2.12	3.30188679245283	0.00531125350712215	0.0291723488735976	0.0291606978613945	Bdnf,Chd7,Dicer1,Ephb1,Hoxb3,Sema3a,Tbx1	3
GO:0001755	neural crest cell migration	59	6	1.63	3.68098159509202	0.00559684641022276	0.0302217100642096	0.00559684641022276	Pax6,Sema3a,Sema4f,Sema6a,Tbx1,Zeb2	2
GO:0021781	glial cell fate commitment	14	3	0.39	7.69230769230769	0.00605507127407842	0.0320856534772405	0.00605507127407842	Nfe2l1,Pax6,Sox6	11
GO:0006376	mRNA splice site selection	27	4	0.74	5.40540540540541	0.00606917366086697	0.0320856534772405	0.00606917366086697	Celf1,Celf3,Luc7l2,Mbnl1	1
GO:0042753	positive regulation of circadian rhythm	27	4	0.74	5.40540540540541	0.00606917366086697	0.0320856534772405	0.00606917366086697	Arntl2,Btrc,Nkx2-1,Nr1d1	1
GO:0010971	positive regulation of G2/M transition of mitotic cell cycle	27	4	0.74	5.40540540540541	0.00606917366086697	0.0320856534772405	0.00606917366086697	Camk2d,Dtl,Mecp2,Pbx1	13
GO:0060045	positive regulation of cardiac muscle cell proliferation	27	4	0.74	5.40540540540541	0.00606917366086697	0.0320856534772405	0.00606917366086697	Fgf9,Mef2c,Ncam1,Tbx2	5
GO:0030858	positive regulation of epithelial cell differentiation	60	6	1.66	3.6144578313253	0.00607739378281066	0.0320937259786091	0.021757437250211	Lhx1,Pax6,Prkch,Ptch2,Sox2,Zeb2	14
GO:0000381	regulation of alternative mRNA splicing, via spliceosome	61	6	1.68	3.57142857142857	0.00658729489205621	0.0342582201815722	0.00658729489205621	Celf1,Celf3,Ddx17,Mbnl1,Rbm10,Srek1	1
GO:0003148	outflow tract septum morphogenesis	28	4	0.77	5.19480519480519	0.0069290251136076	0.0357254574405897	0.0069290251136076	Rarb,Smad6,Tbx1,Tbx2	20
GO:0031016	pancreas development	81	7	2.23	3.1390134529148	0.00699399910956342	0.0358676211019857	0.0150538779930985	Bmp5,Fgf10,Igf1,Igf2,Invs,Myt1,Pax6	3
GO:0061333	renal tubule morphogenesis	81	7	2.23	3.1390134529148	0.00699399910956342	0.0358676211019857	0.0104606651519222	Bcl2,Dlg1,Eya1,Hdac5,Lhx1,Mef2c,Pbx1	14
GO:0045605	negative regulation of epidermal cell differentiation	15	3	0.41	7.31707317073171	0.00741554937220323	0.0375079738815554	0.00741554937220323	Grhl2,Hoxa7,Trp63	14
GO:0061000	negative regulation of dendritic spine development	15	3	0.41	7.31707317073171	0.00741554937220323	0.0375079738815554	0.00741554937220323	Mecp2,Pten,Ube3a	7
GO:0086012	membrane depolarization during cardiac muscle cell action potential	15	3	0.41	7.31707317073171	0.00741554937220323	0.0375079738815554	0.00741554937220323	Ank3,Cacna1c,Cacna1d	15
GO:0019985	translesion synthesis	15	3	0.41	7.31707317073171	0.00741554937220323	0.0375079738815554	0.00741554937220323	Dtl,Poli,Zbtb1	1
GO:0007628	adult walking behavior	45	5	1.24	4.03225806451613	0.00771229378993544	0.0387635730846336	0.00771229378993544	Agtpbp1,Cacna1c,Cacnb4,Chd7,Zic1	10
GO:0021602	cranial nerve morphogenesis	29	4	0.8	5	0.00786566743652265	0.0391649796034539	0.00738944445908646	Ephb1,Hoxb3,Sema3a,Tbx1	3
GO:0030318	melanocyte differentiation	29	4	0.8	5	0.00786566743652265	0.0391649796034539	0.00786566743652265	Bcl2,Enpp1,Mef2c,Zeb2	2
GO:0060688	regulation of morphogenesis of a branching structure	64	6	1.77	3.38983050847458	0.0083029611134186	0.0411713531942525	0.0406086610161931	Abl1,Bcl11a,Fgf10,Fgf7,Lhx1,Mecp2	2
GO:1902667	regulation of axon guidance	46	5	1.27	3.93700787401575	0.00846126804656164	0.0418697422943891	0.0414293077432657	Fezf2,Sema3a,Sema4f,Sema6a,Tbr1	2
GO:0000132	establishment of mitotic spindle orientation	30	4	0.83	4.81927710843374	0.00888175246077934	0.0434869293678607	0.00888175246077934	Eya1,Fgf10,Pafah1b1,Pax6	13
GO:0008542	visual learning	65	6	1.79	3.35195530726257	0.00894008346974161	0.0434869293678607	0.00894008346974161	Atxn1,Cacna1c,Crhr1,Deaf1,Mecp2,Meis2	10
GO:0060788	ectodermal placode formation	16	3	0.44	6.81818181818182	0.00894225492319304	0.0434869293678607	0.00894225492319304	Gnas,Sox2,Tbx2	2
GO:1905564	positive regulation of vascular endothelial cell proliferation	16	3	0.44	6.81818181818182	0.00894225492319304	0.0434869293678607	0.00894225492319304	Adam17,Igf1,Igf2	NA
GO:0051151	negative regulation of smooth muscle cell differentiation	16	3	0.44	6.81818181818182	0.00894225492319304	0.0434869293678607	0.00894225492319304	Fgf9,Mecp2,Pdgfb	21
GO:0060979	vasculogenesis involved in coronary vascular morphogenesis	16	3	0.44	6.81818181818182	0.00894225492319304	0.0434869293678607	0.00894225492319304	Angpt1,Fgf9,Pbrm1	21
GO:0060947	cardiac vascular smooth muscle cell differentiation	16	3	0.44	6.81818181818182	0.00894225492319304	0.0434869293678607	0.00894225492319304	Pbrm1,Pdgfb,Smad6	21
GO:0002739	regulation of cytokine secretion involved in immune response	16	3	0.44	6.81818181818182	0.00894225492319304	0.0434869293678607	0.00894225492319304	Angpt1,Atg5,Tek	13
GO:0120163	negative regulation of cold-induced thermogenesis	47	5	1.3	3.84615384615385	0.00925911716649501	0.0443531136996439	0.00925911716649501	Adam17,Map2k6,Nr1d1,Tfe3,Tle3	NA
GO:0040036	regulation of fibroblast growth factor receptor signaling pathway	31	4	0.86	4.65116279069767	0.00997979321805052	0.0472390014615521	0.00380221124330617	Hhip,Pdgfb,Runx2,Tcf7l2	19
GO:0045668	negative regulation of osteoblast differentiation	48	5	1.32	3.78787878787879	0.0101073104089176	0.0475608963795486	0.0101073104089176	Hdac5,Hdac7,Rorb,Smad6,Sox2	2
GO:0001541	ovarian follicle development	67	6	1.85	3.24324324324324	0.01031792611756	0.0482677616914149	0.01031792611756	Angpt1,Bcl2,Cebpb,Fgf7,Ube3a,Zfx	5
GO:0060746	parental behavior	17	3	0.47	6.38297872340426	0.0106391787644585	0.0491946597642996	0.0275002870593639	Brinp1,Pten,Zfx	10
GO:0022038	corpus callosum development	17	3	0.47	6.38297872340426	0.0106391787644585	0.0491946597642996	0.0106391787644585	Bhlhe22,Pafah1b1,Zeb2	3
GO:0051895	negative regulation of focal adhesion assembly	17	3	0.47	6.38297872340426	0.0106391787644585	0.0491946597642996	0.0106391787644585	Clasp2,Lrp1,Pten	7
GO:0035313	wound healing, spreading of epidermal cells	17	3	0.47	6.38297872340426	0.0106391787644585	0.0491946597642996	0.0106391787644585	Clasp1,Clasp2,Pten	14
GO:0001967	suckling behavior	17	3	0.47	6.38297872340426	0.0106391787644585	0.0491946597642996	0.0106391787644585	Grin2b,Helt,Phf21a	10
