## Supplemental Tables for "Functional and structural basis of extreme non-coding conservation in vertebrate 5’UTRs": TableS3.tsv

RefSNP	RefSeq transcript	Symbol	PMID
rs11466414	NM_003239	TGFB3	19628198,21146954
rs12885300	NM_001324462	DIO2	18334578,18492748,18815314,19427350,20112360,21400473,21685153,22147956,22307573,23414786,24910925,25105294,26207529,28395858,28785541,29648895,30574458,31452060
rs143383	NM_000557	GDF5	17384641,17616513,17676627,18193045,18245884,18299287,18471798,18947434,19029166,19054821,19343178,19479880,19565498,19965908,20112360,20237151,20357209,20360039,20499385,20633687,20870806,21154330,21177295,21233139,21281725,21360499,21642387,21853121,21936909,22021425,22385522,22550553,22615457,22763110,22929025,22956599,23090674,23185509,23355107,23357225,23414786,23868913,23940833,23989986,241…
rs143384	NM_000557	GDF5	20633687,21233139,21642387,23414786,24861163,25741868,26849114,31053729,31482140,31522852,31925174
rs939347	NM_021724	NR1D1	19267705,19818381,21781277,21886577,25089907,25789810,26927084
