## Supplemental Tables for "Functional and structural basis of extreme non-coding conservation in vertebrate 5’UTRs": TableS4.tsv

Symbol	mm10 coordinates	RefSeq transcript coordinates
Chrdl1	chrX:143393845-143394025	NM_001114385:238-418
Dlx1	chr2:71529727-71529908	NM_010053:283-464
Gdf5	chr2:155945078-155945216	NM_008109:152-290
Sema3a	chr5:13399661-13399912	NM_009152:353-604
Zfx	chrX:94123071-94123130	NM_001044386:278-337
