## Supplemental Tables for "Functional and structural basis of extreme non-coding conservation in vertebrate 5’UTRs": TableS5.tsv

RefSeq transcript	Symbol	Bicistronic reporter activity	FDR
NM_001081020	Adamts6	-3.0879901672424	1
NM_146155	Ahdc1	-0.427662854996719	1
NM_009665	Amd1	1.21932751273538	0.244961269848005
NM_007444	Amd2	-1.76513842294747	1
NM_170730	Ank3	0.844629609981656	0.372443443484626
NM_181398	Anks1b	-1.53646679425944	1
NM_001033329	Arhgef9	-2.20334361484878	1
NM_172421	Asxl2	3.04828282989274	0.013866358559558
NM_001167777	Asxl3	-1.72008466471405	1
NM_177047	Auts2	4.80615109674399	0.000325900095615
NM_001102458	Azin1	5.94108620522878	2.10245407900045E-05
NM_020025	B3galt2	-0.790644263697648	1
NM_019446	Barhl1	6.24103548167127	9.94708870383221E-06
NM_001242934	Bcl11a	-1.52087343381471	1
NM_009741	Bcl2	1.20208415184756	0.247934303002901
NM_001048139	Bdnf	0.037512872638785	0.769138548518036
NM_021560	Bhlhe22	2.29909456004098	0.052431390197399
NM_007555	Bmp5	0.540218439307749	0.50212869552339
NM_007583	Cacng2	-2.6212153989952	1
NM_028296	Car10	0.7061768375379	0.430105348726017
NM_001081345	Chd2	-3.32344564475343	1
NM_001114385	Chrdl1	5.26728125125872	0.000110232190491
NM_023215	Chtop	-0.305812981742128	0.968190572610093
NM_146176	Cnot3	4.24108733814196	0.001160741223791
NM_001109751	Cntn4	0.999795621039363	0.316396663635751
NM_007737	Col5a2	2.34081154747792	0.048281733432816
NA	CRPV	-1.93209125330913	1
NM_009964	Cryab	4.83065778505018	0.000303970224185
NM_144901	Csde1	1.53541055312352	0.16293486960345
NM_181322	Ctcf	4.6681449340448	0.000450167803222
NM_001113470	Ctdsp2	3.85575427537035	0.002705979861911
NM_001004367	Cxxc4	-0.857346670430009	1
NM_001167918	D830031n03rik	0.059928981081519	0.757800699355803
NM_019967	Dbc1	-0.508263542396809	1
NM_007831	Dcc	-0.795613172956241	1
NM_001190451	Dcn	6.00075587462072	1.81159312963031E-05
NM_152806	Ddx17	5.50744383885395	6.18434695871528E-05
NM_001110826	Ddx6	-1.45049064277455	1
NM_001128609	Dedd	7.69807678651442	2.37614003584241E-07
NM_148948	Dicer1	-0.465848892703002	1
NM_001252436	Dlg1	-2.01235097536092	1
NM_001243047	Dlg2	-1.53353930386295	1
NM_001177778	Dlg3	-1.64370950391407	1
NM_010053	Dlx1	4.55276448605516	0.000578806907052
NM_010093	E2f3	1.04241235707241	0.299042472910281
NM_001276387	Ebf2	0.091105723740052	0.735294424643859
NM_001113415	Ebf3	4.06844431404438	0.0017228333347
NM_010104	Edn1	4.86145207730862	0.000283473034081
NM_021876	Eed	4.04443502748553	0.001799319648752
NM_001252515	Ehbp1	-2.07102348720161	1
NM_001256195	Eif4g3	6.32698123012888	8.13443067182451E-06
NM_173363	Eif5	4.95512136645443	0.0002297027043
NM_001177883	Elavl2	-1.0261837326249	1
NM_010488	Elavl4	1.72942604470824	0.125390962570704
NM_013508	Elk3	3.55750161964556	0.005061735509179
NM_001163502	Elmsan1	5.07666561194718	0.000173178382745
NA	EMCV	2.39205963488053	0.044419220779943
NM_010132	Emx2	2.50111504818672	0.036855596370527
NM_010133	En1	0.042165748314465	0.763462789131976
NM_173447	Ephb1	-0.057332051017311	0.82078977304889
NM_001081222	Esco1	6.79426724996685	2.46394682468232E-06
NM_145382	Fam193b	5.77845917034753	3.19869928084859E-05
NM_182808	Fam19a1	-1.70783276099411	1
NM_001253353	Fam214b	1.10157953910593	0.279090639044886
NM_080433	Fezf2	-0.126481087266054	0.861580831883075
NM_008002	Fgf10	-0.896474625463728	1
NM_207667	Fgf14	-1.58112009432915	1
NM_008008	Fgf7	-1.05250397677998	1
NM_013518	Fgf9	-2.78660029938599	1
NM_001267846	Fign	-1.1383667785241	1
NM_001081243	Filip1	0.708624050260876	0.430105348726017
NM_001172160	Flrt3	-1.00316957301501	1
NM_212435	Foxp2	-2.45057417484477	1
NM_011814	Fxr2	5.41556612499773	7.68822565064831E-05
NM_010250	Gabra1	4.50099485536856	0.000648378824905
NM_008073	Gabrg2	-1.75685930490939	1
NM_008109	Gdf5	5.92974515470462	2.2092387603645E-05
NM_001177565	Gm8300	-1.25529411078488	1
NM_028487	Gpbp1	2.83942293795542	0.020517704064868
NM_011821	Gpc6	3.49957025912785	0.005720931749933
NM_001253756	Gpm6a	-1.50432291250781	1
NM_177383	Gpr21	-0.522950095851106	1
NM_175191	Gpr22	-0.893230608990519	1
NM_145066	Gpr85	2.80890013907125	0.021673296636553
NM_026496	Grhl2	-0.515449268677055	1
NM_010349	Grik2	1.31459072026566	0.216631770215504
NM_008171	Grin2b	-2.23668538427328	1
NM_008216	Has2	4.72841208400875	0.000392132393495
NA	HCV	2.30811952298571	0.051577717276578
NM_173789	Helt	0.910810833635947	0.345544782180981
NM_138753	Hexim1	3.81339501157618	0.002945490251291
NM_020259	Hhip	-0.535104769769542	1
NM_001145824	Hipk3	1.69505035704998	0.130812466652803
NM_010657	Hivep3	-1.98425582862439	1
NM_001122950	Hoxa10	1.04226535312134	0.299042472910281
NM_010455	Hoxa7	3.37831637066259	0.007286286893241
NM_010456	Hoxa9	5.13310885628735	0.000150242734546
NM_001079869	Hoxb3	1.86793979380727	0.102423903464374
NM_010461	Hoxb8	1.22477643328338	0.242013922460581
NM_008272	Hoxc9	-0.710620596789276	1
NM_010469	Hoxd3	-0.358004039344685	0.99806445685232
NM_021877	Hr	0.699868475552897	0.434418444831374
NM_010512	Igf1	1.26392226954211	0.230480002905885
NM_010514	Igf2	-0.509122065009896	1
NM_011770	Ikzf2	-0.663439927865343	1
NM_001160403	Il1rapl1	-1.71273562058247	1
NM_008715	Ints6	-1.03846573671257	1
NM_001205043	Jarid2	1.10815377481328	0.279090639044886
NM_001242396	Jmjd1c	-0.416828270541725	1
NM_177049	Jph4	4.96229812287499	0.000224378512794
NM_021275	Kcna4	4.73036157476526	0.000383191246569
NM_172805	Kcnh5	1.88218915677487	0.099442360170607
NM_001001984	Kdm2a	2.55352172635974	0.033808545038431
NM_033563	Klf7	3.16992986384819	0.011015197249459
NM_001114545	Ksr2	4.04219091534619	0.001799319648752
NM_008498	Lhx1	1.43023394180016	0.185914786025896
NM_175271	Lpar4	-0.791520464966648	1
NM_008512	Lrp1	-2.30228818035174	1
NM_178725	Lrrc4c	-0.554300289497813	1
NM_028880	Lrrtm1	0.815705555881071	0.384368048688077
NM_178678	Lrrtm3	-0.926992675266365	1
NM_001083320	Magi1	1.01240676288481	0.309375394422228
NM_001004176	Maml3	0.458551189715809	0.545366322580079
NM_011943	Map2k6	-2.12259424211803	1
NM_015806	Mapk6	-1.10703081916628	1
NM_001045533	March4	5.23356790066439	0.000118423767656
NM_008538	Marcks	0.047050074731313	0.763462789131976
NM_029924	Mbd5	-2.63158075265069	1
NM_020007	Mbnl1	5.81642957592688	2.89883823832993E-05
NM_007963	Mecom	0.166440246258958	0.69649583127266
NM_027485	Med26	3.1249764086749	0.01189954786681
NM_025282	Mef2c	-1.5386970502194	1
NM_010789	Meis1	0.131358093119949	0.713028149202882
NM_001159570	Meis2	4.08529582103569	0.001649450104971
NM_001205098	Mgat4c	-0.329937668181917	0.980132902941403
NM_026984	Mll5	0.378802300552533	0.585343176766507
NM_027326	Mllt3	-0.323086624283232	0.980132902941403
NM_001171616	Myt1	5.65165174089602	4.29256841065762E-05
NM_001024917	N4bp2	-2.32478034907756	1
NM_001037098	Nacc2	0.778434490016063	0.400635361190401
NM_010875	Ncam1	5.29301961323064	0.000102593974251
NM_011986	Ncdn	4.75789057065992	0.000365896738447
NM_010883	Ndp	-0.127744604128375	0.861580831883075
NM_022565	Ndst4	-1.94397273086087	1
NM_009717	Neurod6	-1.85853172118054	1
NM_133957	Nfat5	-1.44576922724183	1
NM_001130450	Nfe2l1	0.672531362787601	0.443121206356936
NM_010905	Nfia	-0.679455242188757	1
NM_001113209	Nfib	-0.121836162121653	0.861580831883075
NM_201232	Nipbl	1.13097966962834	0.269469956341793
NM_009385	Nkx2	-1.43289220761676	1
NM_008702	Nlk	-1.46744607655217	1
NM_199024	Nol4	0.284677652241674	0.631939568633353
NM_145434	Nr1d1	-0.381031207091183	1
NM_183261	Nr2f2	-1.26574080121676	1
NM_053078	Nrep	2.15723811720058	0.065717154854691
NM_172849	Nyap2	0.795445697841953	0.392449306494893
NM_008774	Pabpc1	2.14569797329386	0.066766852041801
NM_013625	Pafah1b1	7.07529736327027	1.19832136691311E-06
NM_021362	Pappa	4.40994328406784	0.000812444844748
NM_008783	Pbx1	-3.29964948257321	1
NM_001098170	Pcdh10	-1.23181937394177	1
NM_001013753	Pcdh17	0.894069798882485	0.353097559918844
NM_001122758	Pcdh7	3.1458145242499	0.011449537885295
NM_001271798	Pcdh9	-0.982427694973869	1
NM_011057	Pdgfb	0.52470209210344	0.511572828025611
NM_001164594	Pdzrn4	0.392172347079436	0.575217676102087
NM_198419	Phactr1	1.11201126070445	0.275857522759562
NM_019969	Plag1	-0.891428137440772	1
NM_172743	Plekha7	-1.92768247446515	1
NM_011151	Ppm1b	6.39648110467313	6.81790522605308E-06
NM_001163818	Ppp1r10	-0.792505328568096	1
NM_012024	Ppp2r5e	2.29385557636252	0.052431390197399
NA	pRF_empty	-0.636987285048297	1
NM_011127	Prrx1	1.75177194789967	0.120150524662303
NM_008960	Pten	3.29717243239995	0.008541730740718
NM_026988	Ptms	4.12011975456831	0.001511524089727
NM_011200	Ptp4a1	7.3443110529146	5.94418890997872E-07
NM_008974	Ptp4a2	6.60433780499836	4.00303307523941E-06
NM_008981	Ptprg	0.709142898418717	0.430105348726017
NM_001267796	Pura	5.45762748335239	6.98023358229882E-05
NM_001114119	Qrich1	-1.26137166321348	1
NM_181750	R3hdm1	-1.98124691285151	1
NM_001037764	Rai1	2.43134463913335	0.041525366504821
NM_178631	Ralyl	0.138481788137624	0.713028149202882
NM_011244	Rarg	-1.22547888100088	1
NM_011247	Rbbp6	4.05388669442677	0.001760681052531
NM_001167775	Rbm10	5.19927548527619	0.000130273989056
NM_029169	Rbm6	-0.030471439932989	0.809228409355934
NM_001172123	Rbms3	1.7692746805855	0.118443304184129
NM_001024918	Rfx4	0.014931949088012	0.780529981349191
NM_001033536	Rfx7	1.51687032832539	0.167346329849895
NM_016698	Rnf10	-1.05386147540336	1
NM_025739	Rnf220	4.25034238073158	0.001135320843262
NM_001043354	Rorb	-0.05594319894196	0.82078977304889
NM_133641	Rtkn	6.01548307912178	1.76712009238855E-05
NM_009821	Runx1	-1.01944151286296	1
NM_001271627	Runx2	4.18930504766595	0.001325083598586
NM_009152	Sema3a	3.98499034784282	0.002048643821387
NM_018744	Sema6a	-1.13665047490906	1
NM_030702	Senp3	4.15401545581526	0.001415375431055
NM_001038625	Sertad2	-0.254450321520085	0.938395515519972
NM_001040398	Setd1b	6.67913245496172	3.34892229003625E-06
NM_145841	Sgcz	1.32066597091809	0.213937204287758
NM_020333	Slc12a5	4.55907564730138	0.000578806907052
NM_021551	Slc22a17	-0.874419566871438	1
NM_011398	Slc25a14	5.61775506506014	4.73289001806654E-05
NM_017391	Slc5a3	-0.032878006012543	0.809228409355934
NM_199065	Slitrk1	1.35540391276057	0.206002098464528
NM_008542	Smad6	0.332868335939406	0.605848126663748
NM_026003	Smarca2	0.195842417597589	0.680114439852788
NM_011443	Sox2	-0.376904537459537	1
NM_001277327	Sox6	-1.33099053099342	1
NM_019763	Spen	4.60989715800311	0.000516458422279
NM_013675	Sptb	4.81437780012603	0.000318425154892
NM_172592	Srek1	7.16947973282093	9.49193029842199E-07
NM_001081011	Srgap2	-0.177449909440601	0.890986328483972
NM_026989	Srsf11	-2.28274070941505	1
NM_001114311	Stox2	5.56321403552503	5.34581487202646E-05
NM_001163032	Synpr	-0.584080130663966	1
NM_001040087	Sytl2	2.911931806838	0.017702625540974
NM_144825	Taok1	0.441057645091668	0.550285846930653
NM_001163774	Taok2	3.8398060054898	0.002823334118372
NM_009322	Tbr1	-0.874223825663921	1
NM_013685	Tcf4	-1.39479878047935	1
NM_001142921	Tcf7l2	-1.02736627394857	1
NM_013690	Tek	0.021193790402932	0.774827704342367
NM_009368	Tgfb3	4.00548636496046	0.001962095795051
NM_009383	Tial1	3.15744132429197	0.01123043933304
NM_028751	Tjap1	-1.10473975512918	1
NM_011600	Tle4	1.11815850129312	0.275857522759562
NM_001085508	Tmem8b	-1.18609804008325	1
NM_177368	Tmtc2	4.42390831670069	0.00077672744629
NM_144551	Trib2	2.08018131246493	0.073367300289536
NM_001170913	Trim66	-0.511263484253811	1
NM_001127260	Trp63	0.150376944860583	0.7019901604395
NM_001164325	Trpm7	2.75170276796864	0.023729739439278
NM_032000	Trps1	6.97378242116555	1.55133559787135E-06
NM_207228	Tsga10	-2.73778214788109	1
NM_001024857	Ttbk2	4.8091681618908	0.000325900095615
NM_054040	Tulp4	-1.76799130236619	1
NM_011668	Ube3a	-0.038373294129315	0.809228409355934
NM_022022	Ube4b	5.89101192248515	2.37946708977477E-05
NM_001081017	Unc79	2.34265675992706	0.048281733432816
NM_177164	Vwc2l	-2.64370587056748	1
NM_199306	Wdtc1	0.347283998650186	0.60069061607257
NM_001042565	Wsb1	4.86409105636666	0.000283473034081
NM_175537	Zbtb38	-2.15722974777921	1
NM_178404	Zc3h6	0.833565703381547	0.376391953980702
NM_015753	Zeb2	2.92472720256833	0.017376490970767
NM_030708	Zfhx4	-1.93787414700198	1
NM_172867	Zfp462	0.518667647576759	0.51633051091114
NM_145459	Zfp503	5.69590411721005	3.89243348590806E-05
NM_207255	Zfp532	-2.0448913322211	1
NM_175751	Zfp608	-1.54617586107491	1
NM_001044386	Zfx	4.25832855406085	0.001135320843262
NM_022987	Zic5	-0.453745783339914	1
