## Supplemental Tables for "Functional and structural basis of extreme non-coding conservation in vertebrate 5’UTRs": TableS7.tsv

Mammlian Phenotype Ontology ID	Mammlian Phenotype Ontology Name	Count	P-value	Benjamini-Hochberg FDR	Gene symbol	MGI Gene ID
MP:0011087	neonatal lethality, complete penetrance	9	1.93463600113834e-06	0.000130361301288133	Acvr2a,Pten,Nlk,Mapk6,Dusp16,Auts2,Hexim1,Ext1,Nfe2l1	MGI:102806,MGI:109583,MGI:1201387,MGI:1354946,MGI:1917936,MGI:1919847,MGI:2385923,MGI:894663,MGI:99421
MP:0002058	neonatal lethality	10	2.96275684745757e-06	0.000130361301288133	Acvr2a,Pten,Nlk,Mapk6,Azin1,Dusp16,Auts2,Hexim1,Ext1,Nfe2l1	MGI:102806,MGI:109583,MGI:1201387,MGI:1354946,MGI:1859169,MGI:1917936,MGI:1919847,MGI:2385923,MGI:894663,MGI:99421
MP:0002081	perinatal lethality	10	0.000174780293320116	0.00512688860405673	Acvr2a,Pten,Nlk,Mapk6,Azin1,Dusp16,Auts2,Hexim1,Ext1,Nfe2l1	MGI:102806,MGI:109583,MGI:1201387,MGI:1354946,MGI:1859169,MGI:1917936,MGI:1919847,MGI:2385923,MGI:894663,MGI:99421
MP:0010770	preweaning lethality	16	0.00178668381629076	0.0393070439583967	Acvr2a,Ctcf,Pten,Nlk,Ptp4a1,Kdm2a,Mapk6,Azin1,Dusp16,Auts2,Trpm7,Cnot3,Hexim1,Chd2,Ext1,Nfe2l1	MGI:102806,MGI:109447,MGI:109583,MGI:1201387,MGI:1277096,MGI:1354736,MGI:1354946,MGI:1859169,MGI:1917936,MGI:1919847,MGI:1929996,MGI:2385261,MGI:2385923,MGI:2448567,MGI:894663,MGI:99421
MP:0002138	abnormal hepatobiliary system morphology	8	0.00269531276666021	0.0474375046932196	Acvr2a,Pten,Mapk6,Azin1,Auts2,Cnot3,Chd2,Nfe2l1	MGI:102806,MGI:109583,MGI:1354946,MGI:1859169,MGI:1919847,MGI:2385261,MGI:2448567,MGI:99421
