## Supplemental Tables for "Functional and structural basis of extreme non-coding conservation in vertebrate 5’UTRs": TableS8.tsv

MGI Gene ID	Gene symbol	Disease Ontology ID	Disease Ontology Name
MGI:102806	Acvr2a	DOID:4258	Weissenbacher-Zweymuller syndrome
MGI:109583	Pten	DOID:0050657	Bannayan-Riley-Ruvalcaba syndrome
MGI:109583	Pten	DOID:0060041	autism spectrum disorder
MGI:109583	Pten	DOID:0060867	macrocephaly-autism syndrome
MGI:109583	Pten	DOID:0080072	intestinal pseudo-obstruction
MGI:109583	Pten	DOID:10283	prostate cancer
MGI:109583	Pten	DOID:11054	urinary bladder cancer
MGI:109583	Pten	DOID:13042	persistent fetal circulation syndrome
MGI:109583	Pten	DOID:1380	endometrial cancer
MGI:109583	Pten	DOID:3962	thyroid gland follicular carcinoma
MGI:109583	Pten	DOID:6457	Cowden syndrome
MGI:109583	Pten	DOID:684	hepatocellular carcinoma
MGI:109583	Pten	DOID:936	brain disease
MGI:109583	Pten	DOID:9452	fatty liver disease
MGI:109583	Pten	DOID:9952	acute lymphoblastic leukemia
MGI:1919847	Auts2	DOID:0060307	autosomal dominant non-syndromic intellectual disability
MGI:1919847	Auts2	DOID:0070056	autosomal dominant non-syndromic intellectual disability 26
MGI:2448567	Chd2	DOID:0050834	CHARGE syndrome
MGI:894663	Ext1	DOID:0060041	autism spectrum disorder
MGI:894663	Ext1	DOID:206	hereditary multiple exostoses
MGI:99421	Nfe2l1	DOID:684	hepatocellular carcinoma
MGI:99421	Nfe2l1	DOID:9352	type 2 diabetes mellitus
